# Fate of developmental mechanisms of myocardial plasticity in the postnatal heart

**DOI:** 10.1101/842864

**Authors:** Konstantinos E. Hatzistergos, Michael A. Durante, Krystalenia Valasaki, J. William Harbour, Joshua M. Hare

## Abstract

Whether the heart’s organ-founding, progenitor cell gene regulatory networks (CPC-GRNs) are sustained after birth and can be therapeutically evoked for regeneration in response to disease, remains elusive. Here, we report a spatiotemporally resolved analysis of CPC-GRN deployment dynamics, through the pan-CPC-GRN gene *Isl1*. We show that the Isl1-CPC-GRNs that are deployed during early cardiogenesis and generate the cardiomyocyte majority from mesoderm, undergo programmed silencing through proteasome- and PRC2-mediated Isl1 repression, selectively in the arterial pole. In contrast, we identify a neural crest (CNC)-specific Wnt/β-catenin/Isl1-CPC-GRN that is deployed through the venous pole during cardiac growth and partitioning, and contributes a minority of cardiomyocytes which, in turn, expand massively to build ~10% of the biventricular myocardium. These “dorsal CNCs” continue to sporadically generate cardiomyocytes throughout postnatal growth which, however, are non-proliferative, suggesting that partitioning-like, fetal proliferation signals could be therapeutically targeted to evoke clonal expansion capacity in postnatal CNC-cardiomyocytes for heart regeneration.
