## Supplementary material for "Fate of developmental mechanisms of myocardial plasticity in the postnatal heart": Table S2

### Sheet: Table S2
GENE NAME	p_val	avg_logFC	pct.1	pct.2	p_val_adj
Myl6	1.42e-69	-1.32345	0.985	0.996	2.81e-65
Acta2	2.53e-64	-2.47558	0.634	0.993	5.02e-60
Tm4sf1	4.87e-59	-1.87283	0.663	0.982	9.65e-55
Rbp1	3.75e-58	-1.18901	0.888	0.993	7.43e-54
Actb	4.68e-58	-1.14448	0.99	1	9.26e-54
Tagln	1.36e-57	-2.2848	0.517	0.96	2.7e-53
Myl12a	5.74e-56	-0.87748	0.985	0.996	1.14e-51
Sep7	2.35e-55	-1.00354	0.971	0.993	4.65e-51
Tmsb4x	2.13e-53	-1.20601	1	1	4.21e-49
Tpm4	9.26e-53	-1.00527	0.824	0.993	1.83e-48
Col8a1	9.55e-53	-1.15571	0.249	0.896	1.89e-48
Pls3	1.75e-51	-1.05083	0.634	0.971	3.46e-47
S100a11	1.84e-51	-0.784379	0.99	0.996	3.64e-47
Actg1	2.66e-51	-0.9821	0.98	1	5.27e-47
Cxcl1	8.33e-51	2.10363	0.927	0.406	1.65e-46
Tns1	8.76e-51	-0.89942	0.532	0.964	1.73e-46
Arpc2	2.44e-50	-0.659651	0.961	0.996	4.83e-46
Dstn	3.66e-50	-0.985217	0.966	0.996	7.24e-46
Actn1	3.85e-49	-0.903798	0.776	0.975	7.62e-45
Flna	8.47e-49	-0.830059	0.737	0.978	1.68e-44
Csrp2	1.63e-48	-1.63187	0.634	0.96	3.22e-44
Cald1	1.95e-48	-0.931961	0.937	1	3.87e-44
Myl9	3.27e-48	-1.45117	0.4	0.917	6.47e-44
Fbln5	3.88e-48	-1.28751	0.702	0.95	7.67e-44
Eln	5.48e-48	-1.62882	0.956	1	1.08e-43
Cnn2	2.25e-46	-0.949093	0.624	0.978	4.45e-42
Igfbp4	1.33e-45	1.82565	0.873	0.478	2.63e-41
Pfn1	1.52e-45	-0.617604	0.99	1	3.01e-41
Cfl1	6.24e-44	-0.61508	0.985	1	1.24e-39
Serf2	5.14e-43	-0.497422	1	1	1.02e-38
Ptms	1.18e-42	-0.658419	0.951	0.996	2.33e-38
Cst3	1.25e-42	-0.912527	0.99	0.993	2.47e-38
Cpe	5.57e-41	-0.760588	0.81	0.993	1.1e-36
Tspo	3.73e-40	-0.652482	0.883	0.989	7.38e-36
Ppia	3.83e-40	-0.411008	0.995	0.996	7.59e-36
Fstl1	1.03e-39	-0.747941	0.873	0.986	2.03e-35
S100a6	1.07e-39	-1.01087	0.937	0.993	2.12e-35
Rsu1	2.43e-39	-0.545601	0.844	0.989	4.82e-35
Tgfb2	4.21e-39	-0.961293	0.449	0.899	8.34e-35
Gpx1	5.66e-39	-0.576267	0.951	0.996	1.12e-34
Calm1	6.02e-39	-0.639722	0.956	1	1.19e-34
Ddah1	6.5e-39	-0.728354	0.327	0.82	1.29e-34
Mdk	7.73e-39	1.1589	0.8	0.295	1.53e-34
Nedd9	1.99e-38	-0.63504	0.385	0.874	3.94e-34
Mical2	3.01e-38	-0.550044	0.166	0.763	5.95e-34
Tinagl1	5.03e-38	-0.791129	0.307	0.806	9.96e-34
Mfge8	1.45e-37	-0.622895	0.746	0.957	2.86e-33
Cxcl2	1.79e-37	1.77502	0.59	0.065	3.54e-33
Tpm2	2.06e-37	-0.522547	0.824	0.982	4.08e-33
Itgb1	4.56e-37	-0.581556	0.99	0.996	9.02e-33
Lgals1	5.37e-37	-0.585891	0.995	0.996	1.06e-32
Hs6st2	6.71e-37	-0.688532	0.366	0.856	1.33e-32
Lbh	7.89e-37	-0.75312	0.8	0.978	1.56e-32
Clca3a1	9.73e-37	-0.954222	0.366	0.867	1.93e-32
Mtus2	1.46e-36	-0.641152	0.288	0.813	2.9e-32
Nexn	2.6e-36	-0.741851	0.463	0.932	5.15e-32
Nfkbiz	1.01e-35	0.874925	0.795	0.338	2.01e-31
Ccl7	3.37e-35	1.52402	0.902	0.543	6.67e-31
Saa3	4.22e-35	1.60382	0.893	0.496	8.36e-31
Ehd2	6.44e-35	-0.52347	0.561	0.906	1.28e-30
Btg2	1.03e-34	1.02056	0.922	0.737	2.04e-30
Calm2	1.21e-34	-0.479074	0.98	1	2.4e-30
Anxa3	1.53e-34	-0.717734	0.717	0.978	3.02e-30
Actn4	2.09e-34	-0.617865	0.78	0.946	4.13e-30
Lrrfip1	2.47e-34	-0.615385	0.751	0.964	4.88e-30
Sh3bgrl	3e-34	-0.66773	0.8	0.975	5.93e-30
Prss23	4.82e-34	-0.915438	0.688	0.942	9.53e-30
Myadm	7.32e-34	-0.527515	0.62	0.939	1.45e-29
Ccl2	1.6e-33	1.32481	0.98	0.73	3.16e-29
Fbln2	1.69e-33	-0.848191	0.79	0.968	3.34e-29
Btg1	3.1e-33	0.734964	0.966	0.755	6.13e-29
Igfbp7	4.79e-33	-0.796073	0.937	0.993	9.49e-29
2310022B05Rik	1.29e-32	-0.553414	0.756	0.964	2.54e-28
Rock2	1.4e-32	-0.695917	0.927	0.989	2.77e-28
Vcl	1.96e-32	-0.635462	0.751	0.964	3.89e-28
Lmod1	2.08e-32	-0.633157	0.137	0.669	4.12e-28
Cryab	2.25e-32	-0.34771	0.795	0.986	4.45e-28
Tmem160	2.63e-32	-0.491533	0.854	0.978	5.22e-28
Peak1	2.9e-32	-0.65016	0.654	0.917	5.73e-28
Wisp2	4.17e-32	-1.12966	0.41	0.838	8.25e-28
Myh10	9.64e-32	-0.687719	0.693	0.946	1.91e-27
Tnfaip2	1.53e-31	0.694638	0.683	0.191	3.03e-27
Vim	2.18e-31	-0.488856	0.99	0.996	4.31e-27
Zfos1	2.76e-31	0.722089	0.927	0.669	5.47e-27
Cpxm1	4.55e-31	0.962927	0.585	0.108	9.01e-27
Cxcl5	4.62e-31	1.52469	0.483	0.036	9.16e-27
Gnai2	5.03e-31	-0.429324	0.99	0.993	9.96e-27
Pdgfa	8.69e-31	-0.621159	0.566	0.892	1.72e-26
Lxn	1.16e-30	-0.560378	0.434	0.849	2.3e-26
Jun	1.93e-30	0.887378	0.829	0.45	3.82e-26
Pcdh7	2.26e-30	-0.623563	0.654	0.953	4.47e-26
Rcan2	2.37e-30	-0.588595	0.215	0.723	4.69e-26
Pdlim5	2.52e-30	-0.562207	0.698	0.932	4.99e-26
Prex2	3.17e-30	-0.436719	0.107	0.626	6.28e-26
Cxcl12	3.4e-30	-1.07159	0.815	0.964	6.73e-26
Ptx3	3.72e-30	1.59452	0.859	0.518	7.36e-26
Gem	4.01e-30	0.680629	0.561	0.09	7.94e-26
Pdlim1	4.46e-30	-0.593482	0.361	0.788	8.84e-26
Tgfb1i1	5.7e-30	-0.49259	0.595	0.896	1.13e-25
C3	8.33e-30	1.37544	0.79	0.331	1.65e-25
Cnn1	1.11e-29	-0.948515	0.044	0.532	2.2e-25
Crip2	2.48e-29	-0.632365	0.493	0.928	4.9e-25
Slc25a4	2.59e-29	-0.299804	0.995	0.993	5.12e-25
Pmepa1	3.3e-29	-0.743103	0.927	0.989	6.53e-25
Chchd10	3.34e-29	1.04434	0.712	0.255	6.61e-25
Mif	3.45e-29	0.863509	0.99	0.978	6.82e-25
Rps28	5.17e-29	0.366903	1	0.996	1.02e-24
Fam198b	6.09e-29	-0.570204	0.42	0.867	1.2e-24
Gdf6	6.36e-29	-0.471614	0.205	0.683	1.26e-24
Clic1	7.63e-29	-0.503092	0.956	0.989	1.51e-24
Msn	7.69e-29	-0.498511	0.839	0.982	1.52e-24
Capn6	8.36e-29	0.434201	0.678	0.219	1.65e-24
Tgfbr3	1.07e-28	0.371091	0.644	0.176	2.12e-24
Mt2	2.36e-28	1.09536	0.976	0.899	4.67e-24
Prdx5	2.59e-28	-0.439868	0.966	0.996	5.12e-24
Mt1	3.7e-28	1.11721	0.995	0.957	7.32e-24
St3gal5	4.57e-28	-0.398837	0.268	0.752	9.06e-24
Gucy1b3	4.72e-28	-0.520032	0.166	0.633	9.34e-24
mt-Cytb	6.81e-28	-0.278521	0.995	1	1.35e-23
Tnfaip3	7.52e-28	0.643968	0.683	0.245	1.49e-23
Crim1	7.68e-28	-0.52585	0.424	0.817	1.52e-23
Gpc4	8.26e-28	-0.454619	0.463	0.856	1.63e-23
Rbpms	1.07e-27	-0.534932	0.644	0.953	2.12e-23
Ilk	1.14e-27	-0.49006	0.8	0.978	2.27e-23
Cd200	1.18e-27	-0.740482	0.405	0.831	2.34e-23
Lpp	1.33e-27	-0.624764	0.834	0.95	2.64e-23
Smad7	1.69e-27	-0.472479	0.429	0.849	3.34e-23
S100a4	1.7e-27	-0.779424	0.141	0.629	3.37e-23
Fkbp1a	2.76e-27	-0.388025	0.971	0.989	5.47e-23
C4b	4.65e-27	0.671499	0.561	0.133	9.21e-23
Fn1	4.72e-27	-0.645844	0.966	0.989	9.34e-23
Msrb3	5.39e-27	-0.357024	0.263	0.73	1.07e-22
Pea15a	1.23e-26	-0.448317	0.556	0.863	2.44e-22
Crip1	1.33e-26	-1.0116	0.454	0.82	2.63e-22
Hspb7	1.64e-26	-0.58527	0.263	0.737	3.26e-22
Rps21	1.87e-26	0.301335	0.995	0.996	3.69e-22
C1s1	4.05e-26	0.684963	0.702	0.281	8.02e-22
Oxct1	5.36e-26	-0.469773	0.81	0.968	1.06e-21
Fat1	6.32e-26	-0.476635	0.6	0.867	1.25e-21
Aldoa	6.51e-26	0.640263	0.995	0.993	1.29e-21
Slc1a6	8.06e-26	-0.455884	0.205	0.665	1.6e-21
Gpm6b	1.32e-25	0.841732	0.737	0.342	2.61e-21
Gpc6	1.49e-25	-0.541756	0.532	0.86	2.94e-21
Pnrc1	1.58e-25	0.601022	0.951	0.924	3.13e-21
Itgb5	1.6e-25	-0.571963	0.776	0.928	3.17e-21
Rps27	2.82e-25	0.333445	0.995	0.996	5.58e-21
Picalm	3.42e-25	-0.553109	0.81	0.946	6.77e-21
Msrb1	3.48e-25	-0.604023	0.629	0.849	6.89e-21
Bmp4	3.48e-25	-0.448212	0.293	0.745	6.9e-21
Gucy1a3	3.49e-25	-0.827882	0.317	0.723	6.91e-21
Hspa4	3.68e-25	-0.501567	0.898	0.975	7.28e-21
Gadd45a	4.68e-25	0.501326	0.741	0.327	9.27e-21
Cd47	5.16e-25	0.475591	0.966	0.881	1.02e-20
Col6a3	5.16e-25	0.457242	0.58	0.155	1.02e-20
1500015O10Rik	6.42e-25	-1.53794	0.439	0.817	1.27e-20
Specc1	1.3e-24	-0.483134	0.341	0.741	2.58e-20
Fhl2	2.54e-24	-0.636172	0.424	0.827	5.03e-20
Icam1	3.47e-24	0.618234	0.702	0.309	6.87e-20
Sparcl1	3.73e-24	0.761946	0.444	0.065	7.39e-20
Hacd1	5.53e-24	-0.574835	0.761	0.935	1.1e-19
Unc5b	7.78e-24	-0.352803	0.176	0.619	1.54e-19
Colec11	9.34e-24	-0.485925	0.132	0.583	1.85e-19
Ppp1r14a	1.06e-23	-0.643208	0.21	0.662	2.09e-19
Mprip	1.75e-23	-0.41142	0.863	0.975	3.46e-19
Hand2	1.95e-23	-0.334325	0.171	0.629	3.87e-19
Mtch1	2.13e-23	-0.377017	0.961	0.993	4.21e-19
Tpm1	2.36e-23	-0.567493	0.99	0.996	4.67e-19
Rras	2.52e-23	-0.403138	0.951	0.986	5e-19
Ndufa4	2.56e-23	-0.293539	0.976	0.993	5.07e-19
Nuak1	3.08e-23	-0.345393	0.283	0.705	6.09e-19
Wdr1	3.4e-23	-0.384953	0.659	0.914	6.74e-19
Aes	3.78e-23	-0.347183	0.976	0.993	7.49e-19
Cd81	3.9e-23	-0.407051	0.985	1	7.72e-19
Nov	5.3e-23	-0.58839	0.21	0.647	1.05e-18
Aldh1a1	6.61e-23	-0.504694	0.366	0.737	1.31e-18
Ybx1	7.35e-23	-0.313123	0.99	0.996	1.46e-18
Sdc2	9.22e-23	-0.4917	0.776	0.946	1.82e-18
Lhfp	9.8e-23	-0.478478	0.868	0.982	1.94e-18
Nid2	1.25e-22	-0.505414	0.361	0.766	2.47e-18
Fstl3	1.25e-22	-0.399628	0.22	0.612	2.48e-18
Parva	1.27e-22	-0.389893	0.79	0.953	2.51e-18
Itgbl1	1.28e-22	-0.465406	0.327	0.755	2.53e-18
Ccnl1	1.95e-22	0.446915	0.859	0.622	3.86e-18
Smdt1	2.48e-22	-0.338614	0.932	0.996	4.9e-18
Sdc3	3.7e-22	-0.313962	0.19	0.622	7.34e-18
Glipr1	3.77e-22	-0.429772	0.068	0.468	7.45e-18
Gaa	4.46e-22	0.473757	0.863	0.734	8.83e-18
Dbi	4.98e-22	-0.406135	0.98	1	9.86e-18
Ifi204	6.97e-22	0.417045	0.463	0.101	1.38e-17
Dnajb4	7.82e-22	-0.502317	0.522	0.824	1.55e-17
Sod2	8.19e-22	0.675734	0.98	0.95	1.62e-17
Dynll1	8.95e-22	-0.416488	0.985	0.996	1.77e-17
Myh9	9.44e-22	-0.450762	0.717	0.942	1.87e-17
Nfkbia	1e-21	0.662206	0.932	0.86	1.99e-17
Cpz	1.32e-21	0.507921	0.556	0.169	2.61e-17
Fblim1	1.43e-21	-0.492828	0.405	0.755	2.83e-17
Ier3	1.98e-21	0.81751	0.81	0.615	3.92e-17
Tgm2	2.29e-21	-0.469703	0.42	0.806	4.54e-17
Vamp5	2.36e-21	-0.445176	0.434	0.788	4.67e-17
Emp1	2.79e-21	-0.552078	0.371	0.759	5.53e-17
Antxr1	3.4e-21	-0.408485	0.571	0.853	6.74e-17
Nfkb1	3.41e-21	0.519218	0.81	0.525	6.74e-17
Ctgf	3.43e-21	-0.661848	0.522	0.871	6.79e-17
Pkia	3.57e-21	-0.382219	0.405	0.773	7.06e-17
Egr1	4.7e-21	0.658429	0.961	0.888	9.3e-17
Igfbp5	6.88e-21	1.14297	0.444	0.09	1.36e-16
Mrps6	7.08e-21	-0.530922	0.434	0.755	1.4e-16
Zc2hc1a	7.7e-21	-0.416027	0.556	0.835	1.52e-16
Npr3	9.01e-21	-0.347483	0.093	0.489	1.78e-16
Wwc2	1.32e-20	-0.376052	0.502	0.817	2.62e-16
H19	1.39e-20	1.35294	0.644	0.237	2.76e-16
Spry1	1.4e-20	-0.400229	0.361	0.763	2.77e-16
Loxl1	1.47e-20	-0.403451	0.873	0.942	2.92e-16
Tbx20	1.64e-20	-0.320937	0.02	0.385	3.24e-16
Ets2	1.79e-20	0.331884	0.624	0.248	3.55e-16
Fam13c	2.01e-20	-0.396717	0.254	0.633	3.98e-16
Gdf10	2.16e-20	0.950575	0.429	0.083	4.28e-16
Pdlim4	2.45e-20	0.472766	0.454	0.094	4.85e-16
Art4	2.47e-20	-0.287842	0.098	0.518	4.9e-16
Inhba	2.87e-20	-0.325647	0.161	0.561	5.69e-16
Lmcd1	3e-20	-0.653848	0.38	0.791	5.94e-16
Zdhhc2	3.48e-20	-0.316712	0.132	0.532	6.88e-16
Tmem123	3.88e-20	-0.347632	0.576	0.863	7.67e-16
Cyp7b1	4.65e-20	0.475361	0.6	0.255	9.21e-16
Cfh	4.94e-20	-0.57072	0.556	0.863	9.79e-16
Tln1	5.81e-20	-0.346662	0.898	0.971	1.15e-15
Itm2a	5.85e-20	1.43461	0.683	0.371	1.16e-15
Rcsd1	5.94e-20	-0.293708	0.215	0.633	1.18e-15
Cebpb	6e-20	0.660541	0.951	0.968	1.19e-15
Steap4	6.46e-20	0.473878	0.546	0.165	1.28e-15
Cyb5r3	6.49e-20	-0.341858	0.912	0.989	1.28e-15
Rac1	7.76e-20	-0.317464	0.971	0.986	1.54e-15
Rps26	7.96e-20	0.28342	1	1	1.58e-15
Acot7	9.61e-20	-0.251317	0.293	0.68	1.9e-15
Adamts2	1.2e-19	-0.378158	0.663	0.942	2.37e-15
Pcgf5	1.39e-19	-0.379432	0.322	0.651	2.75e-15
4930523C07Rik	1.4e-19	-0.31753	0.263	0.651	2.77e-15
Abracl	1.65e-19	-0.446141	0.907	0.968	3.26e-15
Yif1b	1.88e-19	-0.351034	0.883	0.968	3.73e-15
C1ra	2.07e-19	0.515313	0.702	0.367	4.09e-15
Pde3a	2.08e-19	-0.393301	0.337	0.712	4.12e-15
Cap1	2.08e-19	-0.33549	0.58	0.874	4.13e-15
Fhl1	2.11e-19	-0.498702	0.571	0.878	4.17e-15
F2r	2.17e-19	-0.440746	0.532	0.809	4.3e-15
Plk2	2.21e-19	0.519429	0.663	0.306	4.38e-15
Rspo3	2.24e-19	0.858904	0.722	0.403	4.43e-15
Synpo	2.52e-19	-0.391504	0.454	0.809	4.98e-15
Trp53inp1	2.54e-19	0.444633	0.702	0.374	5.04e-15
Phldb2	2.61e-19	-0.437715	0.722	0.924	5.17e-15
Dpysl3	5.38e-19	-0.382371	0.634	0.888	1.07e-14
Aebp1	6.01e-19	0.61044	0.898	0.903	1.19e-14
Gstm2	6.12e-19	-0.349694	0.707	0.932	1.21e-14
Calm3	9.96e-19	-0.326971	0.859	0.975	1.97e-14
Apoe	1.01e-18	1.23804	0.873	0.619	1.99e-14
Myo1c	1.09e-18	-0.355142	0.678	0.888	2.16e-14
Ctsb	1.26e-18	0.282318	0.98	0.996	2.5e-14
Hspb1	1.27e-18	-0.256903	0.732	0.968	2.51e-14
Ebf1	1.47e-18	-0.436068	0.361	0.734	2.92e-14
Snhg12	1.52e-18	0.725692	0.815	0.64	3.01e-14
Col4a1	1.53e-18	-0.539614	0.829	0.971	3.02e-14
Pdlim2	2.35e-18	-0.328057	0.585	0.91	4.65e-14
Gng12	2.53e-18	-0.350768	0.922	0.978	5e-14
Bdnf	3.41e-18	-0.406206	0.478	0.831	6.75e-14
Serpinb6b	3.52e-18	-0.603766	0.146	0.525	6.97e-14
Cdo1	3.95e-18	0.764879	0.556	0.223	7.81e-14
Prdx4	4.57e-18	-0.411196	0.854	0.96	9.05e-14
Plod2	4.92e-18	-0.511599	0.815	0.939	9.75e-14
Mlf1	5.06e-18	-0.299329	0.107	0.486	1e-13
Fermt2	5.39e-18	-0.367271	0.79	0.939	1.07e-13
Ctsl	5.55e-18	0.532541	1	0.993	1.1e-13
Zfp36l1	6.11e-18	0.583886	0.927	0.766	1.21e-13
Plac8	6.17e-18	0.847123	0.595	0.237	1.22e-13
Slc16a3	6.39e-18	0.268469	0.434	0.104	1.26e-13
Phlda1	6.77e-18	0.660156	0.761	0.486	1.34e-13
Adarb1	7.07e-18	-0.354102	0.239	0.594	1.4e-13
Arxes2	9.22e-18	-0.413543	0.341	0.676	1.83e-13
Itga8	1.16e-17	-0.442594	0.161	0.561	2.3e-13
Csrp1	1.44e-17	-0.527926	0.727	0.885	2.84e-13
Ywhae	1.47e-17	-0.264359	0.98	0.996	2.9e-13
Fbn1	1.85e-17	-0.411922	0.8	0.946	3.66e-13
Tm9sf3	1.96e-17	-0.274265	0.946	0.993	3.88e-13
Mpp6	1.98e-17	-0.406553	0.941	0.989	3.91e-13
Nedd8	2.47e-17	-0.267853	0.985	0.996	4.9e-13
Ch25h	4.08e-17	0.485286	0.4	0.094	8.08e-13
Emp3	4.37e-17	-0.326803	0.976	0.975	8.65e-13
Tspan2	4.55e-17	-0.256214	0.049	0.374	9e-13
Ppp1r15a	4.77e-17	0.422152	0.795	0.554	9.45e-13
Cdc42ep3	4.98e-17	-0.635105	0.585	0.817	9.87e-13
Flrt2	5.4e-17	0.643951	0.629	0.284	1.07e-12
Sdpr	6.58e-17	-0.480315	0.59	0.871	1.3e-12
Ddit3	7.07e-17	0.758758	0.824	0.669	1.4e-12
Tmsb10	7.59e-17	-0.255962	0.99	1	1.5e-12
Hspa9	8.27e-17	0.432051	0.966	0.942	1.64e-12
Zfp36	1.13e-16	0.584192	0.732	0.5	2.24e-12
Ap1s1	1.24e-16	-0.329058	0.727	0.896	2.45e-12
Sqstm1	1.24e-16	0.528813	0.927	0.849	2.46e-12
Myo1d	1.44e-16	-0.265086	0.385	0.734	2.85e-12
Bri3	1.59e-16	-0.281882	0.98	0.996	3.15e-12
Card19	2.25e-16	-0.303812	0.507	0.791	4.46e-12
Hmgn3	2.36e-16	-0.28819	0.498	0.802	4.67e-12
Serpinh1	2.37e-16	-0.348214	0.99	1	4.68e-12
Zfand5	3.51e-16	0.447975	0.917	0.809	6.95e-12
Cd34	3.69e-16	-0.531542	0.122	0.457	7.3e-12
Anxa2	3.7e-16	-0.367551	0.946	0.989	7.33e-12
Ndufa4l2	3.9e-16	0.514736	0.298	0.036	7.73e-12
Smarcd3	5.66e-16	-0.26821	0.356	0.712	1.12e-11
Klf9	6.31e-16	0.455213	0.917	0.82	1.25e-11
Pmp22	6.41e-16	-0.442713	0.824	0.939	1.27e-11
Capzb	6.44e-16	-0.28453	0.941	0.989	1.28e-11
Kif26b	6.73e-16	-0.293058	0.234	0.597	1.33e-11
Spp1	7.06e-16	1.75754	0.42	0.104	1.4e-11
Myc	8.67e-16	0.397919	0.556	0.248	1.72e-11
Smim1	9.19e-16	-0.331265	0.571	0.831	1.82e-11
Enpp2	9.79e-16	0.276613	0.239	0.011	1.94e-11
Col4a5	1.04e-15	-0.312356	0.483	0.813	2.07e-11
Maf	1.09e-15	0.561977	0.707	0.414	2.15e-11
Pdgfra	1.09e-15	0.748336	0.717	0.486	2.16e-11
Tubb5	1.48e-15	-0.432398	0.976	0.996	2.93e-11
Wisp1	1.87e-15	-0.391971	0.683	0.896	3.7e-11
S100a13	1.9e-15	-0.291268	0.741	0.928	3.76e-11
Id1	1.94e-15	-0.299946	0.385	0.748	3.84e-11
Sumo2	2.09e-15	-0.270758	0.985	0.996	4.13e-11
Cdh2	2.5e-15	-0.340958	0.712	0.935	4.95e-11
2200002D01Rik	2.64e-15	-0.385744	0.137	0.457	5.22e-11
Capns1	2.76e-15	-0.256938	0.961	0.996	5.46e-11
Tbx3	2.95e-15	0.250076	0.337	0.068	5.85e-11
Csf3	3.05e-15	0.471152	0.215	0.004	6.04e-11
Cxcl10	3.22e-15	0.517761	0.224	0.007	6.38e-11
Ptrf	3.31e-15	-0.357187	0.81	0.932	6.55e-11
Col11a1	3.34e-15	-0.509741	0.498	0.791	6.61e-11
H2-K1	3.81e-15	0.607553	0.888	0.914	7.55e-11
Hspg2	3.93e-15	-0.343512	0.702	0.878	7.78e-11
Rexo2	4.34e-15	-0.298206	0.907	0.975	8.59e-11
Hspb6	4.36e-15	-0.259531	0.249	0.594	8.64e-11
Fxyd5	4.75e-15	-0.305776	0.244	0.601	9.41e-11
Cped1	4.79e-15	-0.261519	0.244	0.597	9.47e-11
Atf4	4.82e-15	0.532215	0.932	0.885	9.53e-11
Cxcl13	5.07e-15	0.939696	0.249	0.018	1e-10
Tpm3	5.37e-15	-0.311696	0.873	0.95	1.06e-10
Rhoc	5.44e-15	-0.306724	0.971	0.996	1.08e-10
Foxs1	5.44e-15	-0.271447	0.2	0.54	1.08e-10
1810037I17Rik	5.77e-15	-0.313816	0.902	0.957	1.14e-10
Tubb4b	7.55e-15	-0.4995	0.81	0.928	1.49e-10
Klf4	8.1e-15	0.501283	0.615	0.335	1.6e-10
Raly	8.23e-15	-0.290312	0.917	0.978	1.63e-10
Iqgap1	8.43e-15	-0.3595	0.761	0.917	1.67e-10
Cd302	8.95e-15	0.472261	0.776	0.626	1.77e-10
Ckb	1.01e-14	-0.416429	0.39	0.691	2.01e-10
Ahnak	1.03e-14	-0.331676	0.898	0.986	2.03e-10
Snrpa1	1.08e-14	-0.336095	0.59	0.784	2.14e-10
Capn2	1.14e-14	-0.266002	0.707	0.881	2.26e-10
Klhl13	1.3e-14	-0.349434	0.307	0.658	2.57e-10
Epb41l4aos	1.32e-14	0.311305	0.771	0.529	2.61e-10
Mecom	1.39e-14	-0.258512	0.288	0.662	2.75e-10
BC031181	1.43e-14	-0.295498	0.761	0.885	2.82e-10
Irf1	1.68e-14	0.439964	0.556	0.252	3.32e-10
Tuba1a	1.72e-14	-0.324244	0.976	0.993	3.41e-10
Tead1	1.8e-14	-0.297112	0.868	0.921	3.57e-10
Actr3	2.27e-14	-0.34381	0.859	0.968	4.5e-10
Ramp1	2.73e-14	-0.385494	0.132	0.457	5.4e-10
Trps1	2.8e-14	0.300989	0.595	0.259	5.55e-10
Mme	2.87e-14	0.465102	0.356	0.094	5.68e-10
Selm	3.21e-14	-0.302631	0.927	0.989	6.35e-10
Edf1	3.6e-14	-0.250465	0.971	0.996	7.13e-10
Gadd45g	4.06e-14	-0.327476	0.259	0.586	8.05e-10
Ifngr2	4.62e-14	-0.312135	0.78	0.903	9.14e-10
Hoxa5	4.71e-14	0.401868	0.546	0.245	9.33e-10
Tpi1	6.65e-14	0.428143	0.937	0.896	1.32e-09
Peg3	7.08e-14	0.814739	0.693	0.46	1.4e-09
Ctla2a	7.09e-14	-0.274836	0.263	0.622	1.4e-09
Anxa1	7.16e-14	-0.469069	0.873	0.964	1.42e-09
Fgf18	7.35e-14	-0.303474	0.151	0.486	1.46e-09
Pdlim3	8.17e-14	-0.309834	0.22	0.586	1.62e-09
Chil1	8.86e-14	0.431477	0.249	0.025	1.75e-09
Slc5a3	9.28e-14	-0.300333	0.102	0.399	1.84e-09
Pdlim7	1.04e-13	-0.335996	0.698	0.917	2.06e-09
Fam162a	1.07e-13	0.588505	0.859	0.813	2.11e-09
Tagln2	1.07e-13	-0.456489	0.878	0.978	2.12e-09
Apbb2	1.08e-13	-0.298545	0.498	0.752	2.13e-09
Sorbs2	1.2e-13	-0.337959	0.171	0.507	2.37e-09
Auts2	1.27e-13	0.353152	0.893	0.727	2.52e-09
Mrpl20	1.64e-13	-0.261145	0.888	0.964	3.25e-09
Ifrd1	1.66e-13	0.511002	0.898	0.86	3.28e-09
Casp4	1.82e-13	0.281887	0.576	0.291	3.6e-09
Serpinb9	1.84e-13	-0.291151	0.259	0.576	3.64e-09
Mtpn	1.89e-13	-0.26461	0.824	0.946	3.75e-09
Gpi1	2.12e-13	0.310542	0.961	0.95	4.19e-09
Acan	2.19e-13	-0.387992	0.01	0.252	4.34e-09
Lbp	2.27e-13	0.574961	0.473	0.191	4.49e-09
Plpp1	2.3e-13	-0.363524	0.698	0.892	4.56e-09
Rhobtb3	2.5e-13	-0.262638	0.571	0.817	4.94e-09
Psmd8	2.78e-13	-0.266873	0.971	0.986	5.51e-09
S100a10	2.91e-13	-0.338115	0.883	0.971	5.77e-09
Serpina3n	2.92e-13	0.6322	0.59	0.291	5.78e-09
Atf3	3.08e-13	0.323041	0.356	0.094	6.1e-09
Plgrkt	3.47e-13	-0.305666	0.746	0.892	6.87e-09
Derl1	3.53e-13	0.329923	0.883	0.888	6.98e-09
F3	3.66e-13	0.402734	0.434	0.155	7.25e-09
Arhgdia	4.03e-13	-0.250655	0.946	0.986	7.98e-09
Tubb2a	4.38e-13	-0.306853	0.771	0.921	8.68e-09
Bmp3	4.38e-13	-0.326486	0.141	0.46	8.68e-09
Myl1	4.53e-13	2.36728	0.195	0.007	8.97e-09
Lpar1	5.08e-13	0.299385	0.527	0.234	1.01e-08
Podn	5.48e-13	0.34457	0.454	0.18	1.08e-08
Pycard	5.73e-13	0.285177	0.478	0.176	1.13e-08
Col4a2	5.86e-13	-0.401972	0.839	0.968	1.16e-08
Fth1	8.71e-13	0.62363	1	0.996	1.72e-08
Filip1l	9.07e-13	-0.275255	0.337	0.665	1.8e-08
Anxa5	1.12e-12	-0.250133	0.956	0.993	2.21e-08
Vmp1	1.27e-12	0.318358	0.956	0.899	2.51e-08
Tprgl	1.48e-12	-0.277068	0.8	0.914	2.92e-08
Gpx8	1.83e-12	-0.259784	0.868	0.975	3.62e-08
Zfp503	2.21e-12	0.348404	0.517	0.252	4.37e-08
Rock1	2.45e-12	-0.292047	0.849	0.939	4.85e-08
Meis2	2.48e-12	-0.33771	0.707	0.853	4.92e-08
Pdgfrl	3.02e-12	-0.334113	0.459	0.727	5.98e-08
Npm1	3.11e-12	0.305011	0.99	1	6.15e-08
Cmtm3	3.42e-12	0.326438	0.732	0.536	6.78e-08
Hipk2	3.82e-12	-0.256271	0.361	0.626	7.57e-08
Lamp2	4.87e-12	0.31728	0.961	0.975	9.65e-08
Ccdc47	5.26e-12	0.285399	0.79	0.665	1.04e-07
Cxadr	5.58e-12	0.585647	0.576	0.295	1.1e-07
Npl	5.91e-12	0.288624	0.332	0.083	1.17e-07
Atp1b1	7.21e-12	-0.413276	0.356	0.622	1.43e-07
Arl4a	7.29e-12	0.45228	0.551	0.27	1.44e-07
Egln3	7.44e-12	0.251114	0.38	0.126	1.47e-07
Comt	7.54e-12	-0.256262	0.863	0.95	1.49e-07
Lgals3	7.78e-12	0.782467	0.585	0.338	1.54e-07
Ift43	7.98e-12	-0.262216	0.702	0.878	1.58e-07
Ap3s1	8.31e-12	-0.287766	0.868	0.95	1.65e-07
Jund	8.61e-12	0.402375	0.995	0.975	1.7e-07
Steap1	1.12e-11	0.27119	0.361	0.122	2.22e-07
Lama4	1.13e-11	0.256893	0.624	0.349	2.24e-07
Slfn2	1.13e-11	0.256667	0.346	0.101	2.24e-07
Col5a2	1.14e-11	-0.331749	0.951	0.989	2.25e-07
Hmox1	1.14e-11	0.413017	0.737	0.561	2.25e-07
Fgf7	1.34e-11	0.430083	0.444	0.191	2.66e-07
Tcf4	1.46e-11	0.318877	0.854	0.647	2.88e-07
Heg1	1.63e-11	-0.338325	0.688	0.878	3.23e-07
Angpt2	1.72e-11	-0.33043	0.273	0.576	3.41e-07
Tnfaip6	1.75e-11	0.315151	0.415	0.165	3.47e-07
Pdpn	1.85e-11	0.287201	0.746	0.453	3.66e-07
Prkcdbp	1.99e-11	-0.333395	0.839	0.968	3.95e-07
G0s2	2.05e-11	-0.436112	0.254	0.522	4.06e-07
Snhg6	2.11e-11	0.3278	0.839	0.73	4.17e-07
Igf2	2.13e-11	1.16071	0.6	0.36	4.22e-07
Rgs2	2.28e-11	0.278219	0.195	0.018	4.52e-07
Bgn	2.36e-11	-0.310834	0.946	0.993	4.67e-07
Mtdh	2.37e-11	0.316803	0.961	0.982	4.7e-07
Serpine1	2.39e-11	-0.370563	0.439	0.748	4.74e-07
Ly6e	2.59e-11	0.419422	0.61	0.349	5.14e-07
H2-D1	2.81e-11	0.592704	0.941	0.921	5.57e-07
Gata6	2.98e-11	-0.252134	0.576	0.888	5.89e-07
Mmp23	4.01e-11	-0.298683	0.654	0.878	7.94e-07
Nfil3	4.12e-11	0.302584	0.688	0.46	8.15e-07
Pltp	4.12e-11	0.276441	0.454	0.216	8.16e-07
Prrx2	4.15e-11	0.406867	0.444	0.198	8.22e-07
Arpc5	4.35e-11	-0.271616	0.854	0.946	8.62e-07
Pfkl	4.37e-11	0.264093	0.649	0.403	8.64e-07
Adgrd1	4.41e-11	0.254316	0.327	0.09	8.73e-07
Vcan	4.64e-11	0.375346	0.561	0.324	9.19e-07
Pdcl3	4.86e-11	-0.255536	0.81	0.924	9.63e-07
Mpc1	5.06e-11	-0.264651	0.893	0.96	1e-06
Id3	5.17e-11	-0.41222	0.927	0.978	1.02e-06
Dab2	5.98e-11	0.408167	0.615	0.41	1.18e-06
Serpina3g	6.52e-11	0.539152	0.629	0.388	1.29e-06
Cyp1b1	6.56e-11	0.597324	0.698	0.5	1.3e-06
Igfbp2	6.59e-11	-1.28763	0.273	0.554	1.3e-06
Pabpc1	6.69e-11	0.264011	0.98	0.993	1.32e-06
Nppa	6.81e-11	1.3458	0.229	0.032	1.35e-06
Alcam	7.26e-11	-0.356541	0.498	0.763	1.44e-06
Loxl2	8.82e-11	-0.282923	0.585	0.806	1.75e-06
Fndc5	9.19e-11	0.259859	0.239	0.043	1.82e-06
Ptp4a3	1.32e-10	-0.266622	0.585	0.788	2.61e-06
Hsp90aa1	1.39e-10	-0.276601	0.985	0.996	2.75e-06
Gas7	1.45e-10	0.260374	0.346	0.115	2.87e-06
Dhrs3	1.65e-10	-0.269979	0.824	0.957	3.26e-06
Des	2.09e-10	1.35912	0.366	0.129	4.13e-06
Gxylt2	2.15e-10	-0.399338	0.615	0.831	4.25e-06
Ghr	2.34e-10	-0.26202	0.649	0.831	4.64e-06
Hp	2.44e-10	0.5141	0.234	0.043	4.83e-06
Nfib	2.81e-10	-0.269393	0.907	0.993	5.57e-06
Raph1	2.84e-10	-0.331998	0.517	0.719	5.62e-06
Eif1a	2.94e-10	0.264599	0.917	0.881	5.82e-06
Top1	3.49e-10	0.279336	0.941	0.946	6.92e-06
Nr4a1	3.55e-10	0.435392	0.478	0.245	7.02e-06
Olfml3	3.57e-10	0.386781	0.707	0.475	7.06e-06
1810011O10Rik	4.75e-10	-0.25469	0.151	0.406	9.4e-06
Isoc1	6.09e-10	0.257079	0.654	0.428	1.2e-05
Flt1	6.82e-10	-0.254623	0.283	0.576	1.35e-05
H3f3b	7.12e-10	0.278297	1	1	1.41e-05
Pam	7.99e-10	-0.254177	0.766	0.921	1.58e-05
Mmp14	8.06e-10	0.308644	0.824	0.763	1.6e-05
Mafb	9.7e-10	0.254078	0.302	0.097	1.92e-05
Eprs	1.05e-09	0.320659	0.956	0.942	2.07e-05
Sox11	1.06e-09	0.38875	0.244	0.058	2.1e-05
C1qbp	1.26e-09	0.251296	0.912	0.896	2.49e-05
Pkm	1.33e-09	0.319535	0.951	0.989	2.64e-05
Ccnd2	1.44e-09	-0.263942	0.844	0.978	2.84e-05
Gas1	1.5e-09	0.400022	0.693	0.453	2.97e-05
Zyx	1.54e-09	-0.268965	0.771	0.932	3.05e-05
Cthrc1	1.6e-09	-0.505383	0.512	0.734	3.17e-05
Npc2	1.67e-09	0.350857	0.995	1	3.31e-05
Lox	2.46e-09	-0.313177	0.917	0.971	4.87e-05
Malat1	2.59e-09	0.30825	1	1	5.13e-05
Svep1	3.37e-09	0.29399	0.551	0.335	6.67e-05
Adamts5	3.46e-09	-0.328745	0.678	0.867	6.85e-05
Llph	3.54e-09	0.262364	0.893	0.784	7.02e-05
Bnip3	3.63e-09	0.319265	0.663	0.486	7.18e-05
Rps18	4.12e-09	0.256381	1	0.996	8.16e-05
Pim1	4.78e-09	0.366612	0.659	0.496	9.47e-05
Dpt	5e-09	-0.297564	0.2	0.439	9.9e-05
Grem1	5.14e-09	0.270239	0.117	0	0.00010167
Fos	6.28e-09	0.533959	0.751	0.576	0.000124376
Cav1	6.7e-09	-0.34955	0.468	0.676	0.000132573
Calca	7.96e-09	0.639868	0.161	0.018	0.000157515
Nfe2l2	9.49e-09	0.295065	0.824	0.759	0.000187947
Myog	1.11e-08	1.14574	0.112	0	0.000218915
Actg2	1.26e-08	-0.606099	0.054	0.241	0.000248917
Nktr	1.28e-08	0.304723	0.932	0.881	0.000252687
Tuba1b	1.29e-08	-0.263322	0.922	0.971	0.000256071
Cks2	1.37e-08	-0.484622	0.249	0.468	0.000270689
Ran	1.61e-08	-0.257576	0.966	0.993	0.000318274
Rasl11a	1.94e-08	-0.32288	0.58	0.802	0.000383802
Acta1	2.14e-08	2.39067	0.137	0.011	0.000422981
2810417H13Rik	2.14e-08	-0.338274	0.01	0.162	0.00042437
Cd74	2.36e-08	0.309634	0.127	0.007	0.000466367
Jsrp1	2.57e-08	0.300164	0.117	0.004	0.000509136
Mylpf	2.96e-08	2.95055	0.166	0.025	0.000585055
Plin2	2.97e-08	0.267986	0.644	0.46	0.000588816
Fam110c	3.23e-08	0.288217	0.268	0.086	0.000638817
Stbd1	4.17e-08	-0.259511	0.361	0.586	0.000825468
Chrna1	5.09e-08	0.659604	0.102	0	0.00100825
Birc5	5.83e-08	-0.382244	0.024	0.183	0.00115481
Prdx6	6.23e-08	0.319328	0.951	0.845	0.0012329
Fabp5	6.24e-08	-0.406495	0.883	0.968	0.00123569
Mfap2	6.61e-08	0.58208	0.746	0.647	0.00130939
Anln	7.27e-08	-0.28883	0.073	0.252	0.00143888
H2afz	8.5e-08	-0.443504	0.971	0.996	0.00168319
Lonp1	9.86e-08	0.253467	0.683	0.525	0.00195116
Actn3	1.16e-07	0.395726	0.107	0.004	0.00229446
Neat1	1.27e-07	0.432037	0.82	0.701	0.00251578
Hspa5	1.66e-07	0.758971	0.99	0.993	0.00329385
Lum	1.71e-07	-0.382555	0.756	0.896	0.00338492
Itm2b	1.74e-07	0.257304	0.99	1	0.00345022
Mlana	1.89e-07	0.25327	0.327	0.133	0.00374374
Sptbn1	2.26e-07	-0.252255	0.966	0.989	0.00447008
Tmem8c	2.46e-07	0.546072	0.102	0.004	0.00487835
Bex1	2.71e-07	0.516375	0.249	0.083	0.00536621
Figf	2.78e-07	-0.25313	0.527	0.723	0.00550764
Dpep1	3.31e-07	-0.259473	0.512	0.719	0.00655092
Fibin	3.7e-07	0.469757	0.727	0.601	0.00732813
Dlk1	4.35e-07	0.93773	0.395	0.216	0.00861433
Tyms	4.59e-07	-0.25014	0.371	0.554	0.00909122
Zeb2	4.65e-07	0.367441	0.746	0.629	0.00921286
Itgb1bp2	5.14e-07	0.394733	0.107	0.007	0.0101668
Mfap4	5.45e-07	-0.265849	0.854	0.921	0.010794
Runx1	5.75e-07	0.315484	0.527	0.349	0.0113792
Lrp1	8.87e-07	0.331146	0.859	0.946	0.0175698
Cd9	9.08e-07	-0.306127	0.746	0.849	0.0179783
Cenpa	1.63e-06	-0.376014	0.034	0.173	0.0322129
Fabp4	1.83e-06	0.757545	0.824	0.777	0.0362449
Ero1l	1.93e-06	0.578067	0.766	0.777	0.0382581
Il6	2.06e-06	0.264404	0.268	0.112	0.0408459
Junb	2.13e-06	0.353972	0.937	0.939	0.0421075
Abca1	2.19e-06	0.253084	0.322	0.158	0.0433857
Tcf21	2.34e-06	-0.257633	0.278	0.46	0.0463597
Klf6	2.96e-06	0.301958	0.839	0.799	0.0585962
Ttn	3.39e-06	1.27254	0.127	0.022	0.067193
Ube2s	3.4e-06	-0.335469	0.907	0.975	0.0672839
Cks1b	3.62e-06	-0.274131	0.634	0.809	0.0716932
Murc	3.87e-06	0.6491	0.102	0.011	0.076597
Ldha	4.29e-06	0.287677	0.98	0.986	0.0848718
Csrp3	4.47e-06	0.332486	0.112	0.014	0.0884699
Mki67	4.8e-06	-0.343645	0.02	0.137	0.0950995
Fdps	4.89e-06	-0.252596	0.698	0.888	0.0968227
Ccna2	5.73e-06	-0.25849	0.015	0.126	0.113523
Hspb8	6.08e-06	0.27804	0.541	0.385	0.120326
Prelp	6.3e-06	-0.352636	0.278	0.468	0.124713
Errfi1	7.61e-06	0.466613	0.639	0.511	0.150704
Lsp1	8.69e-06	0.253336	0.537	0.385	0.172029
Sln	9.45e-06	1.28726	0.127	0.025	0.187189
Pdia4	1.12e-05	0.264849	0.81	0.737	0.221088
Il33	1.12e-05	0.250405	0.302	0.147	0.222718
Rnd3	1.14e-05	0.278207	0.741	0.64	0.22483
Cyb5r1	1.14e-05	0.267249	0.776	0.701	0.226504
Sgk1	1.15e-05	0.303831	0.624	0.522	0.227889
Herpud1	1.17e-05	0.308849	0.776	0.719	0.231156
Ube2c	1.27e-05	-0.634915	0.054	0.18	0.251235
Mat2a	1.34e-05	0.264285	0.859	0.842	0.266051
Fgl2	1.37e-05	-0.398875	0.249	0.442	0.270246
Hmmr	1.45e-05	-0.26141	0.015	0.119	0.287196
Smpx	1.54e-05	0.467528	0.117	0.022	0.305419
Acsl3	1.69e-05	0.304148	0.478	0.32	0.33478
Cdkn1c	1.73e-05	0.550529	0.82	0.716	0.343223
Tcap	1.74e-05	0.353318	0.107	0.018	0.344471
Zfp106	1.8e-05	0.287913	0.732	0.604	0.357139
Timp3	1.82e-05	-0.689875	0.629	0.727	0.359619
Sfrp2	1.89e-05	-0.673718	0.502	0.597	0.374461
B2m	2.32e-05	0.338149	0.99	0.993	0.459489
Actc1	2.45e-05	1.58206	0.156	0.047	0.484267
Meg3	2.68e-05	0.618614	0.956	0.964	0.531493
Tmem176b	3.02e-05	-0.270918	0.971	0.996	0.597277
Fxr1	3.17e-05	0.297467	0.883	0.806	0.626855
Prc1	3.22e-05	-0.353415	0.044	0.162	0.636713
Nrp2	3.75e-05	0.390136	0.395	0.263	0.742006
Top2a	4.35e-05	-0.45388	0.049	0.165	0.861772
Tnnt3	4.45e-05	1.59956	0.127	0.032	0.881968
Cox6a2	4.76e-05	0.342215	0.278	0.137	0.9414
Mbd1	4.97e-05	0.305902	0.615	0.478	0.984243
Cdc20	5.52e-05	-0.255166	0.054	0.173	1
2700094K13Rik	7.34e-05	-0.303936	0.673	0.77	1
Serping1	7.86e-05	0.37397	0.844	0.838	1
Lmo4	8.12e-05	-0.265871	0.863	0.942	1
Tnnt1	8.55e-05	1.49472	0.224	0.104	1
Dusp1	8.97e-05	0.390858	0.58	0.435	1
Vcam1	9.25e-05	0.359963	0.888	0.903	1
Actn2	0.000113692	0.503169	0.102	0.022	1
Aig1	0.000115947	0.328391	0.727	0.665	1
Slc3a2	0.000120583	0.310334	0.907	0.906	1
Casq2	0.000123898	0.36878	0.107	0.025	1
Myoz2	0.000131376	0.32076	0.107	0.025	1
Ier2	0.00013911	0.273514	0.898	0.867	1
Plpp3	0.000150827	0.303573	0.761	0.615	1
Igfbp3	0.000236786	0.345452	0.571	0.442	1
Cenpf	0.000267154	-0.371615	0.029	0.119	1
Klf2	0.00046531	0.296034	0.576	0.504	1
Rnd1	0.000487243	0.27861	0.561	0.453	1
Tpx2	0.000509415	-0.38673	0.098	0.205	1
Slpi	0.000524645	0.546483	0.127	0.043	1
Cdk1	0.000566577	-0.409118	0.161	0.277	1
Dut	0.000588361	-0.253164	0.6	0.669	1
Mmp3	0.000592787	1.04142	0.229	0.119	1
Adamts9	0.000772162	0.265107	0.439	0.335	1
Cdkn1a	0.000871225	0.3894	0.854	0.788	1
Myl7	0.00093181	1.50888	0.107	0.032	1
Ereg	0.00103949	0.424816	0.307	0.201	1
Smc2	0.00144002	-0.309265	0.18	0.284	1
Fmr1	0.00151932	0.374198	0.712	0.673	1
Sox4	0.00200607	0.280581	0.868	0.827	1
Tnnc1	0.00220939	1.28039	0.18	0.094	1
Bin1	0.00223808	0.639553	0.61	0.525	1
Ccdc80	0.00241057	0.313565	0.859	0.888	1
Col6a1	0.00276737	0.344992	0.766	0.824	1
Col6a2	0.00290748	0.261607	0.659	0.64	1
Timp1	0.00364914	0.251092	0.937	0.921	1
Thbs1	0.00408036	0.347956	0.805	0.802	1
Cav3	0.00455313	0.77263	0.171	0.317	1
Gas6	0.00511321	0.426143	0.878	0.827	1
Myl4	0.00736352	2.36117	0.224	0.144	1
Apobec2	0.00746812	0.333981	0.107	0.047	1
Sdc4	0.0088102	0.271616	0.907	0.888	1
Myh11	0.0184598	-0.270959	0.063	0.126	1
Nrk	0.0274895	0.254607	0.429	0.371	1
Adamts1	0.0300257	0.250174	0.678	0.669	1
Xist	0.0319412	0.298025	0.595	0.651	1
Stmn1	0.0415452	-0.363608	0.527	0.576	1
Aspn	0.0494013	0.37779	0.361	0.32	1
Col18a1	0.0526808	0.292981	0.346	0.273	1
Tnni1	0.0568205	1.15623	0.151	0.101	1
Serpinb1a	0.0789856	0.292645	0.137	0.09	1
Fosb	0.0832154	0.342882	0.356	0.309	1
Eno3	0.121986	0.777916	0.263	0.219	1
Mmp2	0.134095	0.252817	0.82	0.842	1
Hmgb2	0.140269	-0.324318	0.746	0.766	1
Mgp	0.262446	0.603765	0.995	0.996	1
Gpx3	0.308374	0.52193	0.6	0.597	1
Adm	0.348936	0.352913	0.663	0.68	1
Ptn	0.389228	0.768213	0.522	0.55	1
Atp2a2	0.485848	0.29855	0.878	0.906	1
Svbp	0.559823	0.269214	0.751	0.806	1
Pgam2	0.565229	0.541718	0.122	0.115	1
Clu	0.594091	0.491666	0.634	0.712	1
Nes	0.707717	0.439802	0.185	0.223	1
Ogn	0.713898	0.376616	0.844	0.928	1
Tsc22d1	0.905981	0.377139	0.878	0.932	1
Arl6ip5	0.906386	0.280686	0.746	0.827	1
Lyz2	0.994811	-0.454191	0.371	0.36	1
