## Supplementary material for "Fate of developmental mechanisms of myocardial plasticity in the postnatal heart": Table S5

### Sheet: Table S5
	cluster	gene
1	1	Tnnt2
2	1	Ankrd1
3	1	Actc1
4	1	Tnnc1
5	1	Tnni1
6	1	Tnni3
7	1	Myh6
8	1	Ttn
9	1	Myl4
10	1	Cox6a2
11	1	Pln
12	1	Pgam2
13	1	Crip2
14	1	Sh3bgr
15	1	Myl7
18	1	Nppa
20	1	Smpx
22	1	Eno3
23	1	Myl3
24	1	Myl1
25	1	Myl2
28	1	Des
29	1	Actn2
31	1	Popdc2
32	1	Tpm1
34	1	Cox7a1
36	1	Sln
37	1	Ehd4
38	1	Cryab
40	1	Cav3
41	1	Fbxl22
42	1	Trdn
43	1	Hspb2
44	1	Hspb7
49	1	Cox8b
52	1	Tcap
53	1	Mdh1
54	1	Ppp1r14c
59	1	Nkx2-5
62	1	Nexn
63	1	Mb
66	1	Ldb3
67	1	Casq2
68	1	Ckm
72	1	Atp1b1
79	1	Csrp3
83	1	Fabp3
84	1	Myoz2
88	1	Obscn
91	1	Thbs4
94	1	Gm42418
104	1	Apobec2
118	1	Trim63
125	1	2200002D01Rik
133	1	Ndufa11
134	1	Sorbs2
137	1	Tmod1
139	1	Cycs
143	1	AY036118
147	1	Hspb1
150	1	Ryr2
152	1	Cox5a
153	1	Acaa2
155	1	mt-Nd4l
156	1	Atp5o
157	1	Perp
158	1	Cox6c
159	1	Hopx
168	1	Nebl
172	1	Cox5b
174	1	Lmo7
175	1	mt-Nd2
182	1	Cyc1
183	1	Rrad
194	1	Pkp2
198	1	Atp5g3
200	1	Acadl
212	1	Syngr1
215	1	Atp5h
217	1	Ndufb8
218	1	Srl
219	1	Cd24a
225	1	Lmod2
228	1	mt-Cytb
229	1	Pygm
233	1	Cdh13
236	1	Ctnna1
237	1	Gng2
238	1	Myh7
239	1	Asb2
241	1	Idh3a
243	1	Ak1
252	1	Serpinb1a
254	1	Rbm24
258	1	mt-Nd4
261	1	Gja1
262	1	Eef1a2
266	1	Aco2
269	1	Pde4dip
270	1	Myzap
279	1	Cox7c
282	1	Cap2
284	1	Clip4
286	1	Ank3
294	1	Ndufc1
296	1	Hn1
300	1	Kcng2
301	1	Atcayos
302	1	Lrrc10
305	1	Gmpr
307	1	Ndufb11
311	1	Atpif1
313	1	Mlip
315	1	Pacsin3
316	1	Atp5j
320	1	Itgb1bp2
324	1	Ndufb9
326	1	Hacd1
327	1	S100a13
330	1	Hcn1
335	1	Smyd1
339	1	Parm1
344	1	Unc45b
346	1	Sms
352	1	Afap1l1
356	1	mt-Atp6
357	1	Synpo2l
362	1	mt-Co1
373	1	Slc6a6
376	1	Sdha
380	1	Uqcrq
389	1	Jph2
392	1	Idh3g
394	1	Smarcd3
397	1	Mybphl
401	1	Hk1
403	1	mt-Nd5
404	1	Sdhb
405	1	Arhgap31
406	1	Ndufb6
410	1	Myom2
416	1	Pdhb
419	1	Cd59a
423	1	mt-Nd1
427	1	1110002E22Rik
428	1	Uqcrc1
429	1	Tmem182
434	1	Ncam1
435	1	mt-Co3
442	1	Dmd
446	1	Adssl1
452	1	Cox4i1
453	1	mt-Co2
465	1	Trim55
466	1	Mdh2
470	1	Nrap
485	1	Rbpms2
488	1	Dbi
489	1	Aldh1b1
493	1	Cisd1
495	1	RP23-455C13.7
496	1	Atp5f1
497	1	Cmya5
500	1	Enah
501	1	Pkig
503	1	Sspn
506	1	Mhrt
512	1	mt-Atp8
517	1	Ppargc1a
524	1	Uqcrh
525	1	Nppb
527	1	Xirp1
531	1	Fhod3
532	1	Tmem38a
537	1	Dusp27
538	1	Akap6
539	1	Alkbh7
550	1	Ndufb5
562	1	Mfn2
564	1	Svil
567	1	Ccdc141
568	1	Rbm20
577	1	Rbm38
581	1	Mrpl42
584	1	Prkar1a
585	1	Sgcg
589	1	Fam189a2
597	1	Got1
621	1	Cox17
626	1	Cfl2
627	1	Fbxo32
632	1	Akirin1
638	1	Mef2c
657	1	Ndufs7
658	1	Ehbp1l1
665	1	Shroom3
673	1	Mrps36
676	1	Rassf3
678	1	Adck3
683	1	Sdhd
690	1	Msi2
694	1	Pnkd
695	1	Cdkn2d
700	1	Atp5e
712	1	Bag2
716	1	mt-Nd3
725	1	Mpi
726	1	Ppp2r3a
742	1	Acot13
756	1	Smim5
767	1	Fitm1
770	1	Prkaca
771	1	Jup
779	1	Filip1
782	1	Fgf12
789	1	Itga7
801	1	Aif1l
805	1	Mycbp
806	1	Pdlim7
808	1	Fh1
812	1	Cs
815	1	Pfkm
821	1	Clasp1
834	1	Inafm2
841	1	Spock2
851	1	Cystm1
856	1	Ankrd10
857	1	Sphkap
863	1	Mrps23
874	1	Homer1
876	1	Slc4a3
879	1	Slc25a3
880	1	Trp53inp2
882	1	Ank1
902	1	Acadvl
910	1	Trim54
916	1	Crybg3
928	1	Sgca
931	1	mt-Nd6
938	1	Psme4
949	1	Inppl1
958	1	Rragd
960	1	Suclg1
965	1	Lonp2
971	1	Ucp2
973	1	Sprr1a
974	1	Slc22a17
977	1	Lmod3
981	1	Crat
985	1	C130080G10Rik
986	1	Gm11716
990	1	Tm6sf1
995	1	Tmem65
997	1	Adprhl1
1003	1	Flnc
1004	1	Doc2g
1011	1	Gapdh
1014	1	Arl4a
1026	1	Trabd
1031	1	Klhl30
1033	1	Ptges3l
1042	1	Vdac1
1044	1	Txlnb
1051	1	Mrpl12
1054	1	Itga6
1061	1	Rgs6
1066	1	Angpt1
1067	1	Ndufc2
1069	1	Trak2
1074	1	Arl4d
1115	1	Synpo2
1116	1	Aldoa
1117	1	Fam78a
1129	1	Pdha1
1130	1	Wdr44
1133	1	Slc25a5
1141	1	Ddc
1155	1	Hhatl
1157	1	Sucla2
1159	1	Vdac2
1169	1	Pink1
1177	1	Tceb2
1189	1	Arfgef1
1204	1	Sgms1
1211	1	Hrc
1212	1	Gjc1
1259	1	Limk2
1261	1	Rtn2
1262	1	Spg7
1279	1	Ndufb3
1280	1	Fgf13
1288	1	Ap1s2
1290	1	Apoo
1296	1	Cd36
1303	1	Nol3
1317	1	Klhl31
1319	1	Uba3
1321	1	Mrpl34
1322	1	Smim4
1334	1	Dld
1338	1	Cidea
1342	1	Rilpl1
1345	1	Fndc5
1353	1	Nudt3
1356	1	Mfn1
1357	1	Casz1
1361	1	Timm17a
1365	1	Ndufaf3
1376	1	Chn1
1382	1	Igf2
1388	1	Pdk2
1406	1	Coro6
1438	1	Immt
1441	1	Hsdl2
1484	1	Ubac1
1488	1	Hipk3
1492	1	Fopnl
1511	1	Ptgds
1512	1	Casq1
1513	1	Speg
1517	1	Lyrm9
1524	1	Fryl
1530	1	Rmdn1
1534	1	Ablim3
1539	1	Abhd17c
1540	1	Got2
1542	1	Mypn
1543	1	Slc25a23
1552	1	Gja5
1559	1	Sh3kbp1
1564	1	Ehbp1
1571	1	Cox19
1578	1	Khdrbs3
1591	1	Agl
1595	1	Plin4
1599	1	Tmem163
1600	1	Reep5
1607	1	Ldlrad4
1625	1	2310061I04Rik
1627	1	Sccpdh
1628	1	Sdhc
1656	1	Dip2c
1664	1	Esrra
1672	1	Nudt22
1675	1	Tfrc
1678	1	Tuba1a
1687	1	Gfm1
1690	1	Slc25a11
1703	1	Shb
1719	1	Pdk4
1722	1	Prox1
1738	1	Svbp
1740	1	Ankrd9
1747	1	Map1lc3a
1750	1	S1pr1
1773	1	Ogdh
1776	1	Rfxank
1780	1	Mt3
1784	1	Mgll
1793	1	Grb14
1797	1	Clic5
1826	1	Cacnb2
1856	1	Oaz1
1861	1	Hcfc1r1
1867	1	Pkp4
1868	1	Vsnl1
1873	1	Tmem245
1887	1	Ndufa10
1894	1	Hadha
1898	1	Shox2
1902	1	Fras1
1921	1	Col4a4
16	2	Myl9
21	2	Mlf1
48	2	Atp2a2
50	2	Gpx3
51	2	Ramp1
56	2	Mybpc3
78	2	Csrp2
86	2	Mylk3
90	2	Fhl2
92	2	Chchd10
97	2	Myom1
99	2	Cst3
100	2	Ppp1r3a
106	2	S100a1
109	2	Uqcr11
110	2	Nrtn
121	2	Ndrg2
126	2	Pam
127	2	Fxyd1
128	2	Atp5k
132	2	Ldhb
141	2	Pygb
149	2	Ndufa4
164	2	Atp5b
165	2	2010107E04Rik
170	2	Art3
178	2	Cox7b
181	2	Clu
184	2	Mgst3
185	2	Tgm2
188	2	Fam174b
189	2	Dsp
191	2	Ndufa1
192	2	Bcam
193	2	Uqcr10
202	2	Stard10
203	2	Cox20
207	2	Atp5j2
211	2	Cox7a2
213	2	Cox6b1
227	2	Ndufa5
230	2	Prkag2
248	2	Pdlim5
255	2	Mpc1
256	2	Hspb6
257	2	Atp5g1
263	2	Uqcrb
273	2	Ndufv1
277	2	Mmd
280	2	Slc25a4
288	2	Atp5a1
290	2	Ndufb7
312	2	Chrm2
329	2	Ndufab1
341	2	Usmg5
366	2	9330158H04Rik
368	2	Tbx20
377	2	Ndufv3
384	2	Atp5c1
391	2	1110001J03Rik
414	2	Ndufs1
418	2	Pcgf5
421	2	Ndufa13
426	2	Cnn1
438	2	Pla2g16
448	2	Atp5d
469	2	Tsc22d4
476	2	Atp5l
479	2	Pcp4l1
484	2	Gbas
486	2	Ndufb10
491	2	Fuca2
502	2	Usp13
505	2	Uqcrfs1
511	2	Dmpk
513	2	Aes
516	2	Ndufs3
518	2	Prkaa2
530	2	Ndufa9
534	2	Lpl
543	2	Ndufs5
547	2	Ndufa12
551	2	Rabgap1l
588	2	Hadhb
612	2	Rcan2
664	2	Bves
674	2	Ndrg4
675	2	Flot1
686	2	Arhgef7
687	2	Ckmt2
705	2	Lbh
718	2	Ccng1
730	2	Ndufv2
734	2	Tns1
744	2	Serpinb6b
762	2	Uqcrc2
764	2	Adcy5
774	2	Myocd
781	2	Msrb1
790	2	Etfb
793	2	Ndufb4
795	2	Ndufs6
797	2	Efhd2
799	2	Ckb
822	2	Myl6
832	2	Dysf
836	2	Ptms
837	2	Rbpms
850	2	Strip2
855	2	Ndufa3
859	2	Ptp4a3
860	2	Kcne1
864	2	Ndufb2
871	2	Camta1
872	2	Chchd2
875	2	S100a4
892	2	Acadm
897	2	Unc13c
898	2	Kcnh2
901	2	Mrps6
904	2	Mtus2
906	2	Lynx1
907	2	Ndufa2
912	2	Cox8a
942	2	Atox1
945	2	Tmem160
946	2	Slmap
950	2	Mtus1
959	2	Rab20
976	2	Antxr2
1009	2	Ndufa8
1022	2	Fam46b
1025	2	Ndufa6
1040	2	Hint2
1041	2	Hip1
1047	2	Cmc2
1048	2	Isca2
1055	2	Tecrl
1068	2	Higd2a
1075	2	Msrb3
1112	2	Chpt1
1128	2	Idh2
1145	2	Cacna2d1
1152	2	Plekha6
1156	2	Tesc
1165	2	Snrpn
1186	2	Ptrf
1194	2	Smdt1
1221	2	Rasl11b
1222	2	Camk1
1225	2	Fam195a
1227	2	Prdx5
1235	2	Bola3
1244	2	Prelid1
1274	2	Itgb5
1287	2	Idh3b
1294	2	Acyp2
1295	2	Mical2
1297	2	Zdhhc2
1312	2	Gypc
1318	2	Gata4
1340	2	Sort1
1343	2	Fgf1
1352	2	Ankrd40
1363	2	Tspan12
1364	2	1500009L16Rik
1379	2	Dlat
1425	2	Ccm2
1431	2	Cox6a1
1434	2	Eci1
1440	2	D10Jhu81e
1444	2	Phactr2
1459	2	Lrrc39
1465	2	Ppia
1472	2	Fuom
1501	2	Bcr
1516	2	Gpx1
1531	2	Mrps24
1538	2	Ddr1
1541	2	Pebp1
1546	2	Lyrm5
1560	2	Inpp5a
1605	2	Ldha
1619	2	Cenpb
1629	2	Etfa
1634	2	Dbh
1635	2	Fem1a
1640	2	Asph
1649	2	Mtx2
1650	2	Lmo1
1658	2	Sdpr
1674	2	Prpf40b
1693	2	Ndufs4
1695	2	Pkm
1696	2	Flot2
1701	2	Fgf18
1736	2	Scn5a
1741	2	Fundc2
1752	2	Gyg
1760	2	Prdx2
1761	2	Lama5
1771	2	Ybx1
1774	2	Bik
1812	2	Adamts8
1816	2	Kif1c
1830	2	Grk5
1837	2	Minos1
1839	2	Ccl17
1847	2	Pip4k2a
1858	2	Snap91
1862	2	Atp1a1
1863	2	Ssfa2
1865	2	Phyh
1881	2	Acsl1
1895	2	Osbpl8
1897	2	Sema3f
1900	2	Ndufs2
1901	2	Trabd2b
1904	2	Cdk5rap1
1906	2	Tox3
1909	2	Cdk2ap1
17	3	Rbp1
19	3	Col1a1
26	3	Col1a2
27	3	Dcn
30	3	Bgn
33	3	Mfap4
35	3	Meg3
39	3	Ifitm3
45	3	Fbln2
46	3	Serping1
47	3	Lox
55	3	Col5a2
57	3	Col3a1
58	3	Aebp1
64	3	Eva1b
65	3	Ccdc80
69	3	Gm12840
70	3	Thbs1
71	3	Fbln5
73	3	Serpinf1
74	3	Lum
75	3	Mt2
77	3	Tm4sf1
80	3	Col5a1
81	3	Fabp4
82	3	Bst2
87	3	Nid1
89	3	Bicc1
93	3	Igfbp7
95	3	Rcn3
96	3	Loxl1
98	3	Cxcl12
101	3	Gpc3
102	3	Lrp1
103	3	Fabp5
105	3	Mxra8
108	3	Efemp2
111	3	Apoe
112	3	C3
113	3	Sec61b
114	3	Fstl1
115	3	Pdgfrb
117	3	Fscn1
119	3	Ptgis
120	3	Plod2
122	3	Igfbp4
124	3	Cyp1b1
129	3	Fbn1
130	3	Tpm4
131	3	Eln
135	3	Actb
136	3	Cp
138	3	Cxcl1
140	3	Mgst1
142	3	Adamts5
144	3	Arpc1b
146	3	Pnp
148	3	Scpep1
154	3	B2m
160	3	Fcgrt
161	3	Ifi27
163	3	Basp1
166	3	Id3
167	3	Lgi2
169	3	Mfap2
171	3	Serpina3g
173	3	Ptn
176	3	Timp2
177	3	Pdgfra
179	3	Wisp2
180	3	Mt1
186	3	Lcn2
187	3	Prrx1
190	3	Mdk
195	3	Fn1
196	3	Plac8
197	3	1500015O10Rik
199	3	Mgp
201	3	P3h3
204	3	Tkt
205	3	Cmtm3
206	3	Rspo3
208	3	Gxylt2
209	3	H2-D1
210	3	Loxl2
214	3	Vegfc
216	3	Tagln
220	3	Tmem119
221	3	Ccl7
222	3	Ptx3
231	3	Npdc1
232	3	Cdh11
234	3	Hexb
235	3	Col6a1
240	3	Actg1
242	3	Slc43a3
244	3	Bdnf
245	3	Ppic
246	3	Acta2
247	3	Osr1
249	3	Creb3l1
250	3	Prss23
251	3	Mfap5
253	3	Mmp23
259	3	Sh3bgrl
260	3	Figf
265	3	Ifitm2
272	3	Ltbp2
274	3	Sfrp2
275	3	Rasl11a
278	3	Col11a1
281	3	Pmp22
283	3	Nfkbia
285	3	Mpp6
287	3	Fgfr1
289	3	Col14a1
291	3	Pdgfrl
295	3	Cyb5a
297	3	0610007P14Rik
298	3	Fkbp10
299	3	Myh9
303	3	Clmp
304	3	Slc1a5
308	3	Nnmt
309	3	Akap12
310	3	Tmem45a
314	3	Mmp14
317	3	Saa3
318	3	Npc2
319	3	Cyba
322	3	Atp6v1a
323	3	Dnm3os
325	3	Nucb2
328	3	Aga
331	3	Gpc6
333	3	Il3ra
334	3	Rhoj
336	3	Foxp1
338	3	C1s1
340	3	Uap1l1
342	3	Cebpb
343	3	Plxdc2
348	3	Cd302
349	3	Emp1
350	3	Twist1
351	3	Cfh
353	3	Cthrc1
354	3	Fam114a1
355	3	Adamts1
358	3	Wbp5
360	3	Sdc4
363	3	Ctsl
365	3	Srm
367	3	Ptbp1
369	3	Lipa
370	3	Tpm3
372	3	Itpripl2
374	3	Hexa
375	3	Ahnak2
378	3	Fzd1
379	3	Mxra7
381	3	Rps12-ps3
385	3	Sfxn1
386	3	Vat1
390	3	Lgals3bp
393	3	Map4k4
395	3	Dab2
396	3	Cd200
399	3	Nfkbiz
400	3	Cdc42ep5
402	3	P4ha1
407	3	Iqgap1
408	3	Nfix
412	3	Celf4
422	3	Rarres2
425	3	Gm9493
431	3	Prdx4
432	3	Sema3d
433	3	H6pd
436	3	Rpl12
437	3	Pdia3
439	3	Pabpc1
443	3	Kdelr3
444	3	Fibin
447	3	Clca3a1
449	3	Cxcl16
450	3	Dclk1
451	3	Cstb
454	3	Cygb
455	3	Adm
456	3	Vcam1
457	3	Nucb1
458	3	Man2a1
459	3	Vgll3
462	3	Ogn
464	3	Myh10
467	3	Pcolce
468	3	Apbb1ip
471	3	Rpl22l1
472	3	Pmepa1
473	3	Aldh1a1
474	3	Pla2g4a
475	3	Clec2d
477	3	Cyp7b1
480	3	Tnfaip3
487	3	Lasp1
492	3	Arhgdib
494	3	Ctsz
498	3	Gng12
504	3	Vkorc1
507	3	Fuca1
510	3	Sh3bgrl3
514	3	Fos
519	3	Pdlim2
520	3	Itgbl1
526	3	Sparcl1
529	3	Srpx
533	3	Maf
536	3	Csf1
540	3	Steap4
545	3	Crtap
546	3	Ext1
549	3	Kdelr2
553	3	Rrbp1
554	3	Fam129a
555	3	Pls3
558	3	Pde1a
560	3	Egfr
561	3	Gas6
563	3	Tmem176a
566	3	Angpt2
572	3	Ifngr1
574	3	Cdk4
576	3	Ppib
579	3	Gas1
583	3	Aldh2
592	3	Isg15
593	3	Flrt2
594	3	Antxr1
595	3	Slc7a2
596	3	Nek6
598	3	Gstm2
599	3	C1ra
600	3	Grn
601	3	Pdia4
603	3	Lbp
604	3	Nsg1
606	3	Asah1
607	3	Rpn2
608	3	Ebf1
610	3	Spry1
611	3	Svep1
615	3	Lamb1
616	3	Tbrg1
617	3	Tinagl1
618	3	Crim1
619	3	Mylk
620	3	Aspn
624	3	Tnfaip2
625	3	Cln5
628	3	Il6st
629	3	Ap3s1
631	3	Ch25h
635	3	Dse
636	3	Ctsh
637	3	Col8a1
641	3	Ddr2
642	3	Ppp1r14a
644	3	Ext2
645	3	Ckap4
646	3	Trp53
647	3	Sgk1
648	3	Ifi30
650	3	Cpz
651	3	Sdc2
652	3	Meis2
653	3	Junb
654	3	Cap1
655	3	Ssr2
656	3	Phgdh
659	3	Fosb
666	3	Hsp90b1
667	3	Fbn2
668	3	Flt1
669	3	Mtpn
677	3	Sntb2
680	3	Plpp1
681	3	Limd2
684	3	Ttc28
691	3	Jak1
693	3	Lhfp
701	3	Plscr2
703	3	Tpp1
704	3	Axl
706	3	Serpine1
707	3	App
710	3	Fas
711	3	4931406P16Rik
713	3	Slc9a3r1
714	3	Zdhhc20
715	3	Rnd1
717	3	Dnajc1
719	3	Tmed5
721	3	Anxa3
722	3	Nov
727	3	Tmem176b
729	3	Heg1
731	3	Scarf2
732	3	Gpr39
733	3	Pbx1
735	3	Sqle
737	3	Osmr
738	3	Hoxa5
739	3	Tubb6
740	3	P4hb
743	3	Setbp1
745	3	Colgalt1
746	3	Myof
749	3	Pappa
750	3	Dpep1
751	3	Mrc2
755	3	Peak1
757	3	Sfrp1
758	3	Gsto1
761	3	Gm8730
763	3	Alcam
765	3	Fat1
766	3	Zfp36l2
768	3	Pdpn
769	3	Rbms3
773	3	Tshz2
776	3	Lman1
777	3	Abca8a
778	3	Slit3
780	3	H2-K1
784	3	Trnp1
785	3	Metrnl
788	3	Eml4
791	3	Erp44
792	3	Spg21
803	3	Fam3c
807	3	Cyr61
810	3	C1qtnf6
813	3	Lrrc32
814	3	Cnn2
816	3	Arpc5
818	3	Nxn
820	3	Errfi1
823	3	Tgoln1
824	3	Crlf2
825	3	Sars
826	3	Nedd9
827	3	Olfml3
829	3	Slc50a1
830	3	Mdfic
831	3	Mark1
833	3	Gpnmb
838	3	Zfp36
839	3	Mcfd2
840	3	Rpl10a
842	3	Ier2
843	3	Tmem150a
844	3	Colec12
845	3	Rbms1
846	3	Trp53inp1
847	3	Yif1b
849	3	Fkbp11
852	3	Pde5a
853	3	Mmp3
862	3	Man1a2
865	3	Plp2
870	3	Gdf10
877	3	Krtcap2
881	3	Nfkb1
883	3	Pawr
884	3	Irf1
885	3	Phldb2
887	3	Cdk6
889	3	Shc1
890	3	Ctsk
891	3	Ifi27l2a
894	3	Taok3
896	3	Colec11
899	3	Zfp36l1
905	3	Cd248
908	3	Rnase4
909	3	Lgals1
911	3	Gm10260
913	3	Nap1l1
914	3	Rps5
915	3	Kdelc2
917	3	Ssr1
919	3	Tmed3
920	3	Ccnd2
921	3	Fam102b
923	3	Gm10076
925	3	Ikbip
926	3	Sod3
927	3	Pnrc1
929	3	Dram1
934	3	Emilin1
935	3	Hspb11
937	3	Elk3
939	3	Rps23
940	3	Itgav
943	3	Eng
944	3	Timp1
951	3	Fgf7
953	3	Upf3a
954	3	Acly
955	3	Ifi204
961	3	Slc1a6
962	3	Rnf130
964	3	Sulf1
967	3	Sparc
969	3	Bax
970	3	2019-09-11
972	3	Ap2a2
975	3	Efna5
978	3	Rhoc
979	3	Fxyd5
980	3	Ddost
983	3	Luzp1
984	3	Rbms2
988	3	Mbd1
991	3	Mfge8
993	3	Calu
994	3	Fgf2
996	3	Aldh7a1
999	3	Tyms
1001	3	Gba
1006	3	Ctps
1008	3	Gaa
1010	3	Rnf150
1012	3	Nol12
1013	3	Cpxm2
1016	3	Arl6ip1
1017	3	Apbb2
1019	3	Samhd1
1020	3	Necap2
1024	3	Cercam
1027	3	Tle1
1028	3	Creg1
1030	3	Itm2c
1032	3	Anp32b
1036	3	Rpl15
1037	3	Xdh
1038	3	Usp8
1045	3	Hacd2
1058	3	Sh3pxd2b
1059	3	Gm10073
1060	3	Pltp
1063	3	Btg2
1064	3	Rbm7
1070	3	Oat
1071	3	Pcdh9
1072	3	Pkd2
1073	3	Tpst1
1077	3	Fap
1078	3	Igsf8
1079	3	Dut
1083	3	Sphk1
1084	3	Yipf5
1086	3	Lamp2
1088	3	Crispld2
1089	3	Fjx1
1090	3	Arl13b
1091	3	Gdpd2
1092	3	Cfl1
1093	3	Rpl7a
1095	3	Tnfrsf1a
1096	3	Col6a3
1097	3	Nfib
1099	3	Mpzl1
1102	3	Gpx7
1104	3	Dnajc3
1105	3	Elf1
1106	3	Siva1
1110	3	Cpe
1113	3	Glipr2
1119	3	Pld3
1122	3	Cth
1124	3	Myo1d
1125	3	Ngf
1126	3	Fbxo4
1127	3	Ssrp1
1134	3	Rps27rt
1136	3	Tspan5
1137	3	E430025E21Rik
1139	3	Cbr1
1142	3	Ly6e
1144	3	Mgat2
1146	3	Zfhx3
1147	3	Txndc5
1148	3	Mydgf
1149	3	Gm10709
1150	3	Htra3
1151	3	Wwc2
1158	3	Tmem237
1160	3	Slfn2
1161	3	Rnf26
1162	3	Adamts9
1164	3	Smc4
1168	3	Fam198b
1171	3	Mia3
1172	3	Phf11d
1174	3	Rcn1
1178	3	Golt1b
1180	3	Ehd2
1182	3	Col4a2
1183	3	Serpina3n
1187	3	Unc50
1188	3	Hscb
1191	3	Smco4
1193	3	Acvrl1
1199	3	Med13l
1200	3	Bmp4
1202	3	Csad
1203	3	Hotairm1
1205	3	Igf1
1206	3	Lurap1l
1207	3	Col4a1
1209	3	2019-09-08
1210	3	Tpm2
1213	3	Ifit1
1214	3	Ankib1
1215	3	Atxn7l3b
1217	3	Neo1
1218	3	C4b
1223	3	Picalm
1226	3	Ndufa4l2
1232	3	Tmed9
1233	3	Gpr176
1234	3	Eif2ak2
1236	3	Pim1
1237	3	Grina
1238	3	Foxs1
1239	3	Specc1
1240	3	Fnip1
1241	3	Gabarapl1
1242	3	Mtch1
1247	3	Lrrc59
1248	3	Cdkn1b
1250	3	Tmem39a
1251	3	Fkbp7
1258	3	Psap
1260	3	Pla2g12a
1266	3	Adamts10
1267	3	Aldh18a1
1268	3	Edem1
1270	3	Ddah1
1271	3	Rpl29
1272	3	Twist2
1276	3	Dusp23
1277	3	Ms4a4d
1281	3	Qpct
1282	3	Thg1l
1283	3	Prss35
1291	3	Rbm17
1293	3	Pcdh11x
1298	3	Rpl5
1301	3	Cpxm1
1304	3	Tubb2a
1305	3	Phxr4
1306	3	Zfp503
1308	3	H13
1310	3	Gpx8
1313	3	Hspa5
1314	3	Steap1
1316	3	Surf4
1320	3	Stard4
1325	3	Bicd1
1326	3	Tcf21
1331	3	Cbr3
1333	3	Skap2
1335	3	Bmp3
1337	3	Snrpd1
1348	3	Ctdsp2
1349	3	Wdr89
1351	3	Aplp2
1355	3	Srp72
1362	3	Fam107b
1367	3	Pkdcc
1370	3	Serp1
1371	3	Tmem120a
1372	3	Bod1l
1374	3	Tmod3
1375	3	Eif3h
1377	3	Lrrc58
1378	3	Fads1
1380	3	Kiz
1385	3	Rrs1
1386	3	Fbln1
1387	3	Rps18-ps3
1391	3	Taf6l
1392	3	Sdc1
1394	3	Sptlc2
1395	3	Ifnar2
1396	3	Plagl1
1398	3	Rnf213
1399	3	Lig1
1401	3	Ept1
1407	3	Emb
1408	3	Calr
1410	3	Mfsd1
1412	3	Bscl2
1414	3	Copb1
1415	3	Casc4
1416	3	Srrt
1417	3	Abi3bp
1418	3	Heph
1419	3	Srpx2
1420	3	Cks1b
1422	3	Tmem192
1423	3	Nfe2l2
1427	3	Clca3a2
1429	3	Tmem29
1430	3	Il11ra1
1435	3	Fam21
1442	3	Efemp1
1445	3	Eif3e
1447	3	Sigmar1
1449	3	Lmcd1
1455	3	Cotl1
1456	3	Art4
1458	3	Pik3c2a
1461	3	Fmod
1462	3	Gns
1463	3	Foxf1
1467	3	Vimp
1469	3	Spty2d1
1474	3	Slc7a1
1480	3	Dfna5
1481	3	Os9
1482	3	Mageh1
1483	3	Gnb2l1
1485	3	Cd2ap
1486	3	Tram1
1489	3	Tm9sf2
1493	3	Asns
1494	3	Trf
1499	3	Aebp2
1502	3	Vasn
1503	3	Rpl10
1504	3	Il6
1505	3	Rexo2
1507	3	Rpl23a
1518	3	Ifi35
1519	3	Slc39a7
1520	3	Ptgs1
1522	3	Mob1a
1525	3	Efnb1
1526	3	Dtx4
1527	3	Sf3b3
1528	3	Slc39a14
1529	3	Dbn1
1532	3	Pbdc1
1536	3	Noc2l
1537	3	Cpq
1544	3	Foxn3
1547	3	Dpt
1553	3	Cntln
1557	3	Pde3a
1558	3	Ccnh
1563	3	Msmo1
1565	3	Rps7
1574	3	C1qtnf7
1575	3	Amdhd2
1579	3	Gabarap
1580	3	Irak1bp1
1583	3	Cnpy2
1584	3	Mras
1585	3	Smad7
1588	3	Cped1
1590	3	Map3k10
1592	3	Rhobtb3
1594	3	Dcxr
1598	3	Rgl1
1601	3	Aacs
1602	3	Gsta3
1603	3	Hoxb2
1604	3	Cldnd1
1606	3	Rpl8
1609	3	Man2b1
1610	3	Fndc1
1611	3	Igfbp6
1614	3	Edn1
1615	3	Fam180a
1616	3	Cfdp1
1617	3	Zmat3
1618	3	Prex2
1622	3	Prkcsh
1623	3	Tmem167
1624	3	Epha3
1632	3	F2r
1633	3	Atg3
1636	3	Arid5b
1637	3	Sepn1
1638	3	Leprotl1
1641	3	Aff4
1642	3	Lix1l
1645	3	Lpar1
1646	3	Id1
1647	3	Hif1a
1652	3	Tmbim6
1653	3	Fkbp9
1654	3	Ap1s1
1655	3	Dnajc13
1659	3	Scara3
1661	3	Nsa2
1663	3	Rps17
1665	3	Copz2
1668	3	Atp6v0d1
1670	3	B3glct
1671	3	Eif1a
1679	3	Prkar2b
1681	3	Medag
1682	3	Birc3
1685	3	Isg20
1689	3	Mthfd2
1691	3	Ctgf
1692	3	Txlna
1694	3	Iigp1
1697	3	Casp8
1698	3	Rnd3
1699	3	Col10a1
1702	3	Cxcl5
1704	3	Dap
1708	3	P4ha2
1709	3	Snx10
1710	3	Naga
1713	3	Foxc2
1721	3	Ostf1
1723	3	Stard3nl
1732	3	Sec63
1733	3	Klf2
1735	3	Rspo1
1739	3	Swap70
1749	3	Vps29
1751	3	Mgmt
1755	3	Papd4
1764	3	Rpl11
1770	3	Layn
1772	3	Glb1
1777	3	Polr2a
1778	3	Usp1
1785	3	Ecscr
1787	3	Tspan6
1790	3	Psat1
1794	3	Nfkbie
1795	3	Crls1
1796	3	Sumo3
1799	3	Wt1
1800	3	Ism1
1803	3	Sox9
1804	3	Atl3
1805	3	Reck
1808	3	Smarca2
1809	3	Cav1
1814	3	Tor1aip1
1815	3	Palm
1819	3	Slco2a1
1820	3	Nudt21
1827	3	Sdcbp
1834	3	Col16a1
1844	3	Idh1
1848	3	Hs6st2
1850	3	Plod3
1853	3	Foxc1
1859	3	Steap2
1877	3	Reep3
1883	3	Emg1
1885	3	Gsk3b
1888	3	Tnks1bp1
1890	3	Dtnbp1
1908	3	Actn1
1911	3	Ano6
1914	3	Frrs1
1916	3	Srsf3
1917	3	Smarcb1
1918	3	Tmem219
1919	3	Lpp
1920	3	Plin3
1923	3	Acap2
60	4	Tagln2
61	4	Nupr1
76	4	Anxa1
85	4	Emp3
116	4	Mmp2
123	4	Marcks
145	4	Postn
151	4	Dhrs3
224	4	Cald1
267	4	Shisa5
276	4	Snhg12
292	4	Srsf9
293	4	Flna
364	4	Lmo4
371	4	Vim
382	4	Anxa5
383	4	Fam134b
387	4	Fmr1
388	4	Gpc1
398	4	Smap1
411	4	Nav2
417	4	Igfbp3
430	4	Tppp3
445	4	Uchl1
478	4	Lgals3
481	4	Fndc3a
490	4	Ntm
515	4	Ivns1abp
528	4	Impact
542	4	Ccnl1
544	4	H3f3b
548	4	Btg1
559	4	Jun
573	4	Nes
575	4	Atf5
580	4	Erbb3
587	4	Pfkp
591	4	Glmp
613	4	Pmm1
623	4	Atp6ap2
630	4	Adss
634	4	Klf4
639	4	Myo18a
649	4	Tgif1
660	4	Mboat2
661	4	Dtna
662	4	Plp1
689	4	Rela
698	4	Sec61a1
699	4	Marcksl1
723	4	Krt18
741	4	Clybl
747	4	Atf3
748	4	Cxcl10
752	4	Oaf
775	4	Synpo
786	4	Dusp10
787	4	Cadm1
800	4	Plekho1
802	4	Hmgb2
804	4	Kat2b
809	4	Gadd45a
817	4	Stt3a
835	4	Mpc2
848	4	Klf5
854	4	Serpinh1
858	4	Malat1
866	4	Lima1
868	4	Pck2
869	4	Rnf149
873	4	Ndel1
886	4	Myl12b
888	4	Paxbp1
893	4	Ly96
895	4	Hspb8
900	4	Myc
903	4	Zfos1
922	4	Tspan4
924	4	Klf6
932	4	Slc3a2
933	4	Hmgn1
936	4	4732491K20Rik
941	4	Ctla2a
948	4	Ppp1r15a
952	4	Gadd45b
956	4	Xist
957	4	Gtpbp2
966	4	Fosl2
992	4	Runx1
1002	4	Fry
1007	4	Spag9
1021	4	Gap43
1023	4	Slc25a1
1029	4	Dok4
1043	4	Mrpl18
1049	4	Nktr
1053	4	Epha5
1056	4	Bach1
1057	4	Ugdh
1085	4	Llph
1087	4	Gm20696
1100	4	Calm1
1101	4	Skil
1107	4	Hdac1
1109	4	Rab5c
1111	4	Smarca5
1114	4	Lman2
1118	4	Tifa
1132	4	Scaf4
1138	4	B3galnt2
1153	4	Pxmp2
1154	4	Cyth3
1166	4	Cd9
1173	4	Ifrd1
1176	4	Slc25a51
1179	4	Mob1b
1181	4	Kif13a
1185	4	Utp14a
1190	4	Epb41l5
1192	4	Eaf1
1195	4	Arhgef40
1196	4	Rcsd1
1198	4	Tars
1201	4	Sqstm1
1208	4	Tef
1216	4	Cyp2j6
1228	4	Srsf6
1229	4	Slk
1243	4	Nfil3
1246	4	Foxp2
1252	4	Magi3
1255	4	Plaur
1257	4	Nr2f2
1265	4	Nsun2
1269	4	Lims2
1278	4	Crip1
1289	4	Npc1
1300	4	Mapk8
1307	4	Zfp131
1309	4	Hist1h2bc
1311	4	Smo
1315	4	Zeb2
1328	4	Rbm28
1332	4	Gas7
1336	4	Rsf1
1339	4	Hus1
1341	4	Uhrf2
1344	4	Deptor
1347	4	Rhno1
1350	4	Gsta4
1354	4	Chd7
1359	4	Pfdn4
1366	4	Lpcat1
1369	4	Zc2hc1a
1373	4	Kitl
1381	4	Cdh19
1383	4	Por
1390	4	Fgf5
1393	4	Ube2i
1397	4	Tsr1
1402	4	Prrc2c
1403	4	Commd9
1411	4	Gm10036
1413	4	Zfp68
1421	4	Cnn3
1424	4	Dusp1
1428	4	Mafg
1436	4	Rsu1
1443	4	Ahr
1446	4	Fam19a5
1448	4	Mapre3
1450	4	Nck2
1452	4	Stam
1453	4	Neurl4
1464	4	Dlg1
1466	4	Plpp7
1468	4	Ngfr
1470	4	Tcf3
1471	4	Lypla1
1475	4	Tox4
1477	4	Nudt9
1479	4	Tnfsf12
1491	4	Acads
1495	4	Cd151
1497	4	Tex264
1508	4	Ttc39b
1514	4	Usp50
1523	4	Rce1
1533	4	Uvssa
1545	4	Plbd2
1548	4	Nup214
1550	4	Rps6
1551	4	Etnk1
1555	4	Gm26917
1556	4	Slc35a2
1561	4	Pmaip1
1567	4	Sil1
1568	4	Frmd8
1569	4	Mcam
1570	4	Epc2
1572	4	Arhgap20
1576	4	Abi1
1577	4	Ssr4
1581	4	H2-Ke6
1586	4	Col18a1
1587	4	Ptpn9
1596	4	Taf15
1597	4	Tra2a
1608	4	AI846148
1612	4	Rusc2
1630	4	Lgals8
1631	4	Stc2
1639	4	Jund
1643	4	Clcn5
1644	4	Zfp26
1651	4	Cyp20a1
1657	4	Dazap1
1660	4	Snx13
1666	4	Nrip1
1667	4	Dvl2
1669	4	Rpp25l
1676	4	S100a16
1677	4	Gtpbp4
1686	4	Tmx2
1700	4	Wash1
1705	4	Scmh1
1706	4	2019-09-09
1707	4	Tcp11l2
1711	4	Mef2d
1712	4	Sox6
1714	4	Fmo2
1715	4	Adgrg6
1716	4	Atf4
1718	4	Fermt2
1724	4	Ezr
1725	4	Snx18
1726	4	Pdcd6
1727	4	Hand2
1728	4	Snx6
1729	4	Cspp1
1730	4	Trib3
1734	4	Alkbh1
1745	4	Rbm39
1746	4	Serf2
1748	4	Krt19
1753	4	Klf3
1754	4	Tspan15
1757	4	Stx5a
1758	4	Sgce
1766	4	Arf2
1767	4	Snx16
1768	4	Aamdc
1769	4	Zfp580
1781	4	Plin2
1789	4	Ip6k2
1801	4	Mettl1
1806	4	2019-09-02
1807	4	Mier1
1810	4	9930021J03Rik
1811	4	Iqsec2
1813	4	Zfand5
1818	4	Dpf2
1824	4	Adck5
1828	4	Lmnb1
1833	4	Atpaf2
1835	4	Kras
1840	4	F3
1841	4	Acox1
1842	4	Arcn1
1843	4	Cic
1846	4	Neat1
1852	4	Zzef1
1857	4	Nkd2
1860	4	Slc20a1
1866	4	Stx6
1869	4	Ppp1r9a
1870	4	Glrx2
1875	4	Ctbp2
1876	4	Cnppd1
1878	4	Ap4e1
1879	4	Kcna4
1880	4	Zfp560
1882	4	Ypel5
1884	4	Nfyb
1886	4	Mtif3
1889	4	Cdon
1891	4	Tmem63b
1892	4	Sft2d3
1893	4	Prpf6
1896	4	Baiap2
1899	4	Snrpa1
1907	4	Cnp
1915	4	Arhgef2
1922	4	Sap30l
107	5	Acta1
162	5	Mylpf
223	5	H19
226	5	Thbs2
264	5	Tnnc2
268	5	Myog
306	5	Adamts2
332	5	Dlk1
337	5	Cobl
345	5	Itm2a
347	5	Mme
359	5	Bin1
413	5	Rab34
415	5	Pdlim4
420	5	Tnni2
424	5	Islr
440	5	Tnnt3
461	5	Prr32
483	5	Gatm
499	5	Cemip
509	5	Egr1
521	5	Tmem8c
535	5	Tnnt1
541	5	Murc
552	5	Myh3
556	5	Mybph
557	5	Chrna1
565	5	Tmem165
569	5	Iffo1
571	5	Neb
582	5	Eprs
586	5	Asap1
602	5	Pgrmc1
605	5	Sox11
609	5	Hfe2
640	5	Cacng1
685	5	Actn3
688	5	Zzz3
692	5	Pid1
696	5	Gm20186
702	5	Arpp21
709	5	Chil1
720	5	Trps1
724	5	Appbp2
728	5	Jsrp1
753	5	Hspb3
754	5	Cdo1
772	5	Ereg
783	5	Nrp2
794	5	Pnmt
798	5	Mustn1
811	5	Nr4a1
828	5	Cdh15
861	5	Gm21092
878	5	Ltbp4
930	5	Mtdh
947	5	Golgb1
963	5	Acsl3
968	5	Tpbg
982	5	Capn6
987	5	Igf2bp2
989	5	Mecom
1039	5	Hyou1
1046	5	Pitx2
1052	5	Spg20
1062	5	Abhd17b
1065	5	Plk2
1076	5	Tmem37
1120	5	Cct2
1123	5	Scrib
1131	5	Tbx1
1167	5	Zdbf2
1220	5	Ptpn14
1230	5	Popdc3
1245	5	BC029214
1249	5	Avl9
1263	5	Pold1
1264	5	Kat6b
1285	5	Zbtb21
1330	5	Peg3
1360	5	Cecr5
1389	5	Ephb2
1400	5	Kcnq1ot1
1404	5	Crym
1409	5	2019-09-04
1478	5	Micu1
1487	5	Gprc5c
1496	5	Myl6b
1582	5	Vipas39
1589	5	Srsf5
1593	5	Myh1
1613	5	Agk
1620	5	Hmgn2
1621	5	Casd1
1688	5	Cept1
1720	5	Rapsn
1742	5	Abca8b
1744	5	Mllt3
1762	5	Gnpda2
1775	5	Chd1
1791	5	Mirg
1821	5	Wdr60
1829	5	Cd320
1832	5	Nmrk2
1836	5	Slc15a2
1851	5	Txndc11
1854	5	Palmd
1864	5	5730419F03Rik
1871	5	5930412G12Rik
1872	5	Gm26518
1913	5	Rassf7
271	6	Ccl2
321	6	Ftl1
361	6	Ero1l
409	6	Icam1
441	6	Gpm6b
460	6	Tenm3
463	6	Arf4
482	6	Klf9
508	6	Tspo
522	6	Pros1
523	6	Dstn
570	6	Casp4
578	6	Cxcl2
590	6	Soat1
614	6	Rps28
622	6	Capg
633	6	Ptma
643	6	Rai14
663	6	Tm7sf3
670	6	Arhgef25
671	6	Cd63
672	6	Snhg6
679	6	Rps12
682	6	Npm1
697	6	Tnc
708	6	Sat1
736	6	Tmem55b
759	6	Evi5
760	6	B3gnt9
796	6	Sh3gl1
819	6	Nadk
867	6	Plscr1
918	6	Auts2
998	6	Mfsd10
1000	6	Praf2
1005	6	Ctage5
1015	6	Ddit3
1018	6	Dpp7
1034	6	Rpl13a
1035	6	Clta
1050	6	Gem
1080	6	Lxn
1081	6	Eef1b2
1082	6	Fkbp14
1094	6	Epb41l4aos
1098	6	H2-T22
1103	6	Tcn2
1108	6	Plat
1121	6	Lhfpl2
1135	6	Rps20
1140	6	Rhou
1143	6	Sash1
1163	6	Bcat1
1170	6	Zdhhc3
1175	6	Rpl18a
1184	6	Emc8
1197	6	Rpl35
1219	6	Thrap3
1224	6	Creld2
1231	6	Rplp0
1253	6	Rpl27-ps3
1254	6	Rpl34
1256	6	Rap2a
1273	6	Kdm5b
1275	6	Rpl6l
1284	6	Pi4k2b
1286	6	Ets1
1292	6	Ifnar1
1299	6	Serpine2
1302	6	Rpl4
1323	6	Cggbp1
1324	6	Nbl1
1327	6	Gm22
1329	6	Gnpnat1
1346	6	Jdp2
1358	6	D10Wsu102e
1368	6	Xpot
1384	6	Rpl13
1405	6	Zswim6
1426	6	Casp12
1432	6	Rpl7
1433	6	Gm9843
1437	6	Hmgcr
1439	6	Bmp1
1451	6	Litaf
1454	6	Rpl17
1457	6	Clip3
1460	6	Api5
1473	6	Pofut2
1476	6	Smim3
1490	6	Pvrl2
1498	6	Ier3
1500	6	Tgfbr2
1506	6	Rpl9-ps6
1509	6	Fam134a
1510	6	Rps27
1515	6	Alg5
1521	6	Rps10
1535	6	AI413582
1549	6	Setd5
1554	6	Mysm1
1562	6	Rarres1
1566	6	Pdia6
1573	6	Ppp1r18
1626	6	Pear1
1648	6	Yipf1
1662	6	Eef1g
1673	6	Chic2
1680	6	Tubb4b
1683	6	Fam172a
1684	6	Xbp1
1717	6	5430416N02Rik
1731	6	Impdh2
1737	6	Rnf144a
1743	6	Brd2
1756	6	Exoc5
1759	6	Naglu
1763	6	2810428I15Rik
1765	6	Dtx3
1779	6	Rgs16
1782	6	Rexo1
1783	6	Rpl21
1786	6	Braf
1788	6	Rplp1
1792	6	Rps9
1798	6	Sox2
1802	6	Eif3f
1817	6	Esd
1822	6	Gm1673
1823	6	Sel1l
1825	6	Rps18
1831	6	Rpl14
1838	6	Tgfbr3
1845	6	Vamp8
1849	6	Rrp15
1855	6	Zfyve21
1874	6	Rps15
1903	6	Rps16
1905	6	Arfip2
1910	6	Lrig3
1912	6	Sik2
1924	6	Gria3
